# Pre-mRNA fate decision safeguards the fidelity of the inflammatory response

**DOI:** 10.1101/2023.11.30.569392

**Authors:** Annika Bestehorn, Jeanne Fesselet, Sebastian Didusch, Christina Zeiler, Kevin Doppelmayer, Martina Borroni, Anita LeHeron, Vera Pfanzagl, WeiQiang Chen, Sara Scinicariello, Manuela Baccarini, Gijs A Versteeg, Markus Hartl, Pavel Kovarik

## Abstract

The fidelity of immune responses depends on a timely controlled and selective mRNA degradation that is largely driven by RNA-binding proteins (RBPs)[1, 2]. It remains unclear whether the selection of an individual mRNA molecule for degradation is governed by stochastic or directed processes. Here, we show that tristetraprolin (TTP, also known as ZFP36), an essential anti-inflammatory RBP[3], destabilizes target mRNAs via a hierarchical molecular assembly. The formation of the assembly strictly relies on the interaction of TTP with RNA. The TTP homolog ZFP36L1 exhibits similar requirements, indicating a broader relevance of this regulatory program. Unexpectedly, the assembly of the cytoplasmic mRNA-destabilization complex is licensed in the nucleus by TTP binding to pre-mRNA, while mature cytoplasmic mRNA does not constitute a *de novo* TTP target. Hence, the fate of an inflammation-induced mRNA is decided concomitantly with its synthesis. This decision mechanism prevents the translation of superfluous and potentially harmful inflammation mediators, ensuring an efficient cessation of the immune response, irrespective of transcriptional activity.
