## Supplementary Table 2 for "Pre-mRNA fate decision safeguards the fidelity of the inflammatory response"

### Sheet: Info
Description
Amica file (supplementary table 1) of TTP-APX-based proximity labeling in HEK293 cells was analyzed with the amica software to obtain the differential abundance data table. Filters were set to log2 FC > 1 and padj. ≤ 0.05 to identify proteins enriched over GFP-APX background labeling control.
Differential abundance data table contains gene.name, log2FC, p-values and adj. p-values

### Sheet: WT-APX vs. GFP-APX
Gene.names	log2FC WT-APX vs. GFP-APX	P.Value WT-APX vs. GFP-APX	adj.P.Val WT-APX vs. GFP-APX
MEX3A	3.6799	6.854e-06	0.0005837
VPS37C	1.6297	3.063e-05	0.001308
CNOT1	2.1434	6.426e-06	0.0005837
PGP	1.5826	0.005669	0.02628
CCDC85C	1.0248	0.0003397	0.004925
APX2-FLAG-Annika	2.1763	6.341e-05	0.001953
IGF2BP3	1.3747	1.442e-05	0.0008952
AURKA	1.0811	0.002155	0.01422
KIAA0355	1.5932	0.001986	0.0135
PFAS	1.0435	0.0006705	0.007041
CASC3	1.911	5.716e-05	0.001898
MID1	4.5882	1.603e-05	0.0009525
MAGEB2	5.484	1.543e-07	0.0004122
MSI1	3.7288	4.26e-05	0.001554
SYNCRIP	1.149	0.000379	0.005219
CLUH	1.4599	9.827e-06	0.0007197
CNOT3	2.7327	6.949e-06	0.0005837
GIGYF1	5.413	0.0001209	0.002661
CSDE1	1.4666	1.278e-05	0.0008111
MYCBP2	1.008	9.29e-06	0.0007171
CDC123	2.1555	0.0003564	0.004995
MPDZ	1.1719	0.002657	0.01615
CIAO1	1.0413	0.002582	0.01603
MBD4	1.4406	0.005031	0.02448
CNOT4	2.4996	0.0005376	0.006267
NFATC1	1.5444	2.14e-05	0.001152
PABPC1;PABPC3	1.412	0.0005474	0.00633
APEH	1.7421	0.007328	0.03138
DSP	1.1576	6.089e-05	0.001953
PLCG2	1.1497	0.001811	0.01285
EIF4B	1.133	3.069e-05	0.001308
DDX6	1.4567	3.642e-05	0.001465
VARS	1.1191	6.766e-05	0.001953
RBMS1	4.1902	6.238e-06	0.0005837
TIA1	2.4989	0.01357	0.04798
ARRB2	1.0161	0.0008078	0.008039
HELZ	2.6807	0.001932	0.01333
PXN	1.6051	3.908e-05	0.001488
FASN	1.3079	3.308e-06	0.0005129
FXR1	1.4874	3.893e-06	0.0005129
RPS6KA3	1.2176	0.0004242	0.005582
CRIP2	1.7267	0.0007994	0.007983
ACLY	1.2253	3.79e-05	0.001483
HCCS	1.112	0.0005854	0.006608
EIF3B	1.0018	0.0002317	0.003987
EPPK1	1.0054	0.006071	0.02774
CNBP	1.0443	0.0001491	0.002949
YBX1	1.0278	0.003055	0.01762
TIAL1	2.035	2.46e-05	0.001187
OTUD4	1.1647	9.019e-05	0.0023
EIF4G1	1.3058	4.298e-05	0.001554
PTK2	1.0446	6.675e-05	0.001953
PPAT	1.2419	0.0001032	0.002435
FMR1	1.1415	1.076e-05	0.0007342
NFX1	1.0359	6.401e-05	0.001953
TRIM32	1.3323	0.005159	0.02484
PSMD2	1.2248	8.45e-05	0.002235
PABPC4	1.4877	2.494e-05	0.001187
RIPK1	1.0334	3.007e-05	0.001308
UBAP2L	1.4435	0.0002057	0.00365
EIF4A2	1.9177	1.092e-05	0.0007342
CAPRIN1	1.1742	0.000291	0.004566
PUM1	2.1563	5.77e-06	0.0005837
LASP1	1.1329	0.000332	0.004922
R3HDM1	1.4996	4.419e-05	0.001578
ACAP2	1.7599	0.001268	0.01038
RBMS2	3.975	0.001381	0.01093
SKIV2L	2.1774	0.0004099	0.005432
TARBP2	1.1254	0.006754	0.02963
TRIP6	1.479	0.005236	0.02492
ZYX	1.0945	9.171e-05	0.002318
CSRP2	1.0838	0.0006219	0.006805
FSCN1	1.2596	0.0002977	0.004596
CPEB4	1.3987	0.001424	0.01108
ERCC6L	1.0163	0.0003767	0.005219
FNDC3B	1.1402	0.003087	0.01763
SAMD4B	1.0656	0.01441	0.04994
UBAP2	1.6189	3.148e-06	0.0005129
ZCCHC11	1.3096	0.0009898	0.009089
RC3H1	1.7029	6.722e-05	0.001953
LRRC16A	2.2337	0.006315	0.02849
RNF219	1.525	4.9e-05	0.001686
CRYBG3	1.8923	1.595e-06	0.0004555
ELP2	1.2596	0.0004057	0.005414
EDC4	1.8749	9.734e-05	0.002376
CEP85	1.456	0.0001159	0.002648
BORA	2.0836	0.002628	0.01614
LARP1	1.0917	1.131e-05	0.0007342
GIGYF2	2.0936	1.018e-06	0.000423
MEX3B	3.1565	2.219e-05	0.001152
ARHGEF18	1.0159	0.01089	0.04135
NUFIP2	1.8742	9.754e-06	0.0007197
R3HCC1L	1.1141	0.001039	0.009285
YTHDF3	1.8753	2.357e-05	0.001181
PHLDB2	1.1168	0.0006525	0.007006
PATL1	2.3707	9.352e-07	0.000423
GPBP1	1.9068	0.001528	0.01155
MEX3D	4.841	3.415e-06	0.0005129
DZIP3	3.4372	3.441e-05	0.001404
DCP2	1.9696	8.196e-06	0.0006502
ZC3H7A	1.2479	0.0009287	0.008841
DCP1B	2.7367	6.328e-06	0.0005837
XRN1	2.0829	2.633e-06	0.0005129
FAM98A	1.3182	0.002001	0.01351
RNF214	1.1369	0.001371	0.01093
LSM14A	2.9302	3.871e-07	0.0004122
TNRC6A	2.348	5.774e-07	0.0004122
NAV1	1.3694	4.121e-05	0.001549
PUM2	3.0943	0.002779	0.0166
GEMIN5	1.0203	1.053e-05	0.0007342
IPO4	1.1914	0.0016	0.01206
ATXN2L	1.5179	3.918e-06	0.0005129
GEMIN6	1.494	0.001254	0.01032
SMG7	1.8531	0.0004039	0.005414
FAM168A	1.9026	0.00756	0.0321
RQCD1	1.8837	0.002851	0.01688
LARP4B	1.042	4.994e-05	0.001698
AKAP1	1.1666	0.0008394	0.008182
TAF15	1.0105	0.006961	0.0304
CELF1	1.4856	0.002702	0.01635
UPF1	1.1277	0.01274	0.04629
MSI2	2.386	6.645e-06	0.0005837
RNF31	1.6854	0.001047	0.00929
EDC3	2.1358	4.874e-07	0.0004122
ZC3HAV1L	1.0056	0.0009564	0.00894
FUBP3	2.1178	2.061e-05	0.001132
FAM193B	1.4305	0.0005992	0.006659
SMG1	1.6939	0.001089	0.009428
SPAG5	1.4797	0.0001059	0.00248
PASK	1.0386	0.005346	0.02532
MMS19	1.3499	0.0002107	0.003707
INSM2	3.3455	0.01257	0.04591
CNN2	1.2327	1.634e-05	0.0009525
DNAJC2	1.3169	9.664e-05	0.002376
ATXN2	1.6287	4.901e-06	0.0005758
TBCD	1.0418	0.01419	0.04932
FAM195A	2.1418	8.294e-05	0.002214
LSM14B	2.7859	0.0001474	0.002943
YTHDF1	1.5493	7.208e-05	0.002038
UNK	1.3838	0.0005924	0.006659
UBA5	1.6555	0.01122	0.0424
MKRN2	1.3421	0.000103	0.002435
LSG1	1.2908	6.545e-05	0.001953
RBM38;RBM24	2.7489	1.747e-05	0.0009977
GGNBP2	1.8456	0.0004826	0.005992
DCTPP1	1.5358	0.0002	0.00357
QTRTD1	2.1493	0.001676	0.01239
CNOT10	1.4899	0.000137	0.002836
AGO3	1.5431	0.003499	0.01926
RC3H2	2.5738	0.0005131	0.006184
MOV10	2.9006	0.0001924	0.003457
TNRC6C	1.327	0.0002705	0.00444
ISYNA1	1.888	2.695e-05	0.001262
DCP1A	2.1596	5.079e-06	0.0005758
EIF4ENIF1	2.4686	2.867e-06	0.0005129
SPATS2L	5.93	2.369e-06	0.0005129
PANK4	1.2902	0.004803	0.0239
POLR3B	1.3993	0.004228	0.02194
GEMIN8	1.672	2.453e-05	0.001187
DCAF16	2.5977	0.0001308	0.002746
FAM120A	1.0323	2.196e-05	0.001152
IGF2BP1	1.4918	2.912e-06	0.0005129
CNOT2	3.3746	0.0002966	0.004596
ZNFX1	1.5486	0.00405	0.02134
PEF1	1.3772	0.01189	0.04414
CNOT8	1.82	0.001527	0.01155
TES	1.5636	0.0001394	0.002864
ZC3H7B	1.4328	0.004953	0.02431
CDC23	1.5576	4.242e-05	0.001554
PARP4	1.2016	0.003292	0.01843
AGO2	2.3671	1.294e-06	0.000423
CNOT11	1.1477	0.009892	0.03886
PSME2	1.2815	0.0007956	0.007983
G3BP2	1.2152	0.004084	0.02145
TNRC6B	1.7792	2.293e-05	0.001169
FARSA	1.0054	0.005521	0.02592
PIKFYVE	1.1228	0.0003389	0.004925
R3HDM2	1.9105	9.454e-05	0.002348
MTCL1	2.7794	0.0003451	0.004929
KIAA0430	2.0741	1.058e-06	0.000423
TELO2	1.6699	0.007029	0.03055
YTHDF2	1.846	1.119e-05	0.0007342
IGF2BP2	3.5684	1.996e-06	0.0005098
TTP-ZNF-Annika	6.9136	1.333e-06	0.000423

### Sheet: WT-APX + aniso. vs. GFP-APX
Gene.names	log2FC WT-APX + aniso. vs. GFP-APX	P.Value WT-APX + aniso. vs. GFP-APX	adj.P.Val WT-APX + aniso. vs. GFP-APX
PGP	2.1835	0.001118	0.02443
MID1	4.0087	2.413e-05	0.006077
MAGEB2	5.5311	5.111e-07	0.0007299
MPDZ	1.1099	0.002778	0.03833
CPD	2.4399	0.003043	0.04083
GLRX3	1.2611	0.0002654	0.01257
NFATC1	1.3174	8.76e-05	0.007818
FADS2	2.6472	0.002206	0.03404
CSTA	1.5745	0.004498	0.04866
PRPS2	3.1416	2.848e-05	0.006077
HARS	1.3091	0.0007598	0.01996
MARCKS	1.2557	0.001642	0.02987
HMOX2	1.0492	0.003321	0.04149
RPS6KA3	1.0054	0.0007792	0.02021
HCCS	1.4408	0.0001532	0.01093
ATP7A	1.2613	0.0005986	0.01815
PPAT	1.1062	0.0001748	0.01119
SLC39A6	1.2215	0.000888	0.02062
ITPK1	1.7116	0.002674	0.03744
EIF4A2	1.2991	0.0002142	0.01214
RPS6KA1	1.0065	0.0002778	0.01257
ERCC6L	1.0152	0.0001782	0.01119
CRYBG3	1.8285	8.635e-07	0.0008221
ELP2	1.1835	0.0006591	0.01846
BORA	1.9398	0.003589	0.04317
TRMT10C	1.5785	0.0001255	0.01024
RNF214	1.0025	0.001167	0.02452
GEMIN6	1.4376	0.002028	0.03306
AKAP1	1.241	0.0003017	0.01287
FAM193B	1.2581	0.0005962	0.01815
SPAG5	1.4216	6.666e-05	0.006828
NSRP1	1.8175	0.002005	0.03306
ISYNA1	1.4132	0.0002757	0.01257
GEMIN8	1.22	0.001656	0.02993
MTCL1	2.8182	0.0004399	0.01532
IGF2BP2	1.5853	0.002848	0.0391
TTP-ZNF-Annika	5.3351	5.017e-06	0.002388

### Sheet: TZFmut-APX vs. GFP-APX
Gene.names	log2FC_TZFmut-APX vs. GFP-APX	P.Value_TZFmut-APX vs. GFP-APX	adj.P.Val_TZFmut-APX vs. GFP-APX
PGP	2.4376	0.000268	0.02126
APX2-FLAG-Annika	2.0352	7.407e-05	0.01058
MID1	3.9576	2.775e-05	0.006146
MAGEB2	5.132	2.704e-07	0.0007723
AKAP8	1.2739	5.68e-05	0.008538
MPDZ	1.2274	0.00219	0.0495
NFATC1	1.263	0.0002114	0.01886
MYC	2.4689	0.0003174	0.02211
ATP5O	2.6413	3.044e-05	0.006146
PCYT1A	1.7256	3.072e-05	0.006146
RANBP2	1.4832	0.0001662	0.01695
ACLY	1.0066	2.087e-05	0.00596
HCCS	1.0893	0.001522	0.04102
PRKDC	1.0324	4.848e-05	0.007691
FOXK1	1.6174	0.001841	0.04488
EWSR1	1.0797	0.0003444	0.02246
ATP7A	1.3025	7.979e-05	0.01085
EIF4EBP1	4.5283	8.318e-06	0.003959
NPAT	1.0458	0.0005449	0.02432
SUZ12	1.2969	0.0004108	0.02416
TOMM20	2.0963	0.0005016	0.02432
MED1	1.3011	0.001555	0.04102
RIF1	1.023	3.658e-05	0.006146
RNF219	1.136	0.0002912	0.02211
ARID2	1.1056	0.0008534	0.03041
MSL1	1.7072	0.000852	0.03041
CRYBG3	1.6845	3.416e-06	0.003252
EMSY	1.9002	0.000554	0.02432
WAPAL	1.0543	0.002087	0.04807
PHLDB2	1.3078	0.0003159	0.02211
BBX	1.4168	0.0002662	0.02126
TAF15	2.3218	0.0001154	0.01373
RBMXL1	1.9316	0.0003539	0.02246
OTUD5	1.8764	0.0004785	0.02432
ATAD5	1.1232	0.0007921	0.0299
SPAG5	1.2359	0.0006731	0.02786
USP28	1.0443	0.001691	0.04235
POP1	1.2915	0.0006703	0.02786
NSRP1	1.8596	0.0001485	0.01695
DCTPP1	1.3043	0.001096	0.03403
ZNF703	1.1932	0.0007823	0.0299
QTRTD1	2.2479	0.001141	0.03429
ISYNA1	1.2858	0.0004303	0.02416
TMEM38B	2.7196	1.929e-05	0.00596
ZMYM2	1.5733	5.939e-06	0.003392
CASP8AP2	1.569	1.465e-05	0.005231
SCML2	1.81	0.0007428	0.02906
MTCL1	2.6555	0.0003662	0.02273
NCOR2	1.5525	0.0005356	0.02432
IGF2BP2	1.5282	0.0005572	0.02432
TTP-ZNF-Annika	6.44	1.128e-06	0.00161

### Sheet: TZFmut-APX + aniso. vs. GFP-APX
Gene.names	logFC_TZFmut-APX + aniso. vs. GFP-APX	P.Value_TZFmut-APX + aniso. vs. GFP-APX	adj.P.Val_TZFmut-APX + aniso. vs. GFP-APX
KIAA1598	1.0579	0.004548	0.04494
PGP	2.3958	0.0007988	0.01724
APX2-FLAG-Annika	1.4641	0.000444	0.01479
MID1	4.3155	1.965e-05	0.005612
MAGEB2	5.449	9.493e-07	0.001356
TBC1D4	1.0879	0.001939	0.02885
MPDZ	1.4335	0.0007088	0.01682
GLRX3	1.1989	0.0004766	0.01479
PROSC	1.2843	0.0006336	0.01607
NFATC1	1.3611	6.73e-05	0.007238
FADS2	2.4516	0.002128	0.03069
HARS	1.382	0.0006501	0.01629
GSPT1	1.0275	0.003707	0.04057
NF1	1.1206	3.746e-05	0.007238
MAP4	1.0631	0.0004148	0.01462
MARCKS	1.4421	0.001063	0.02051
HMOX2	1.0689	0.004247	0.04301
FASN	1.0794	5.138e-05	0.007238
RPS6KA3	1.0188	0.0004291	0.01479
HCCS	1.5125	0.0001597	0.008772
ATP7A	1.6437	8.491e-05	0.00762
PPAT	1.3689	7.059e-05	0.007238
SLC39A6	1.0054	0.003679	0.04043
EIF4A2	1.309	0.000601	0.01561
KANK1	1.2605	0.0002181	0.01074
SLMAP	1.2233	5.324e-05	0.007238
TOMM20	2.0228	0.001482	0.02513
SKIV2L	2.015	0.001555	0.02567
ERCC6L	1.0791	0.0001503	0.008722
CRYBG3	2.056	8.389e-07	0.001356
ELP2	1.0519	0.001703	0.02645
TRMT10C	1.5109	7.188e-05	0.007238
PHLDB2	1.3248	0.001154	0.02162
RNF214	1.1587	0.00054	0.01532
KIAA1524	1.0438	0.0001097	0.008247
GEMIN6	1.281	0.003681	0.04043
SYNE2	1.1591	2.804e-05	0.007238
AKAP1	1.3818	0.0002722	0.01185
FAM193B	1.5505	0.0003453	0.01298
SPAG5	1.6165	4.896e-05	0.007238
PASK	1.337	0.001416	0.02452
NSRP1	1.9023	0.0001628	0.008773
ISYNA1	1.3833	0.0002486	0.01136
TMEM38B	3.0805	4.555e-05	0.007238
GEMIN8	1.2893	0.0001698	0.008815
STIM2	1.4105	0.002482	0.03236
MTCL1	2.8662	0.0003221	0.01262
KIAA0430	1.0867	0.0001553	0.008722
IGF2BP2	1.7824	0.000636	0.01607
TTP-ZNF-Annika	5.8361	3.937e-06	0.001945
