## Supplementary Table 4 for "Pre-mRNA fate decision safeguards the fidelity of the inflammatory response"

### Sheet: Info
Description
MS report (supplementary table 3) of L1-APX-based proximity labeling in HEK293 cells was analyzed with the amica software to obtain the differential abundance data table. Filters were set to log2 FC > 1 and padj. ≤ 0.05 to identify proteins enriched over GFP-APX background labeling control.
Differential abundance data table contains gene.name, log2FC, p-values and adj. p-values

### Sheet: L1 WT-APX vs. GFP-APX
Gene.names	log2FC L1 WT-APX vs. GFP-APX	P.Value L1 WT-APX vs. GFP-APX	adj.P.Val L1 WT-APX vs. GFP-APX
Zfp36l1;ZFP36L1	8.4389	2.016e-13	7.922e-10
NYNRIN	4.5843	2.521e-05	0.000122
AHNAK2	4.1073	0.0008264	0.002006
PIK3C2B	3.9513	0.000177	0.0005694
TOM1	3.4188	0.0002302	0.0006994
DENND1A	3.2228	0.001621	0.003503
CGN	3.0035	0.0003471	0.0009721
PPP1R13L	2.8679	0.006227	0.01139
PVRL2	2.7538	4.063e-06	3.199e-05
ZFYVE1	2.7398	8.678e-05	0.0003202
CD81	2.726	0.00154	0.003361
KIF24	2.5624	5.656e-06	4.107e-05
DAGLB	2.5532	9.603e-07	1.205e-05
ST5	2.5173	0.0007895	0.001934
BSN	2.5026	0.0001137	0.0004027
ALS2	2.4899	5.961e-05	0.0002402
STAT2	2.4269	4.498e-06	3.445e-05
GIGYF1	2.3958	5.373e-06	3.961e-05
LRIG2	2.3736	1.312e-05	7.447e-05
TLN2	2.2248	0.01314	0.02201
LSM1	2.202	3.582e-06	2.908e-05
AP1M1	2.1957	0.00111	0.002562
ARMC9	2.1912	6.985e-06	4.79e-05
LSM14B	2.1364	4.378e-07	7.237e-06
RBSN	2.098	0.001358	0.003036
ESPNL	2.0915	3.487e-05	0.0001562
VPS8	2.0593	0.001012	0.002366
GGA3	2.0551	2.205e-05	0.0001111
CUL7	2.03	0.0001772	0.0005696
HOOK2	2.0193	0.0001158	0.0004084
TECPR1	2.0192	6.772e-05	0.0002639
PAG1	1.9796	0.0008225	0.001998
NFATC4	1.9597	0.0004112	0.001121
APBA2	1.9156	0.0009843	0.002312
TRIM26	1.9031	0.001541	0.003361
GLI2	1.8743	0.0003891	0.00107
TMEM214	1.849	0.0006069	0.001559
DCP1B	1.8319	2.318e-08	1.718e-06
VIPAS39	1.8308	1.064e-06	1.29e-05
KHNYN	1.83	2.298e-05	0.0001143
STK38	1.7863	0.001101	0.002545
EXOC3	1.761	0.001217	0.002764
TBKBP1	1.7566	2.227e-06	2.129e-05
WWP2	1.7516	1.734e-06	1.803e-05
MINK1	1.7459	4.851e-06	3.665e-05
TRIM45	1.7398	0.007533	0.01354
UAP1L1	1.7308	0.0001004	0.0003639
RPS13	1.7233	0.002838	0.005724
CNOT7	1.6983	7.747e-05	0.0002913
NBEAL2	1.69	0.0003966	0.001087
ACTC1;ACTG2;ACTA1;ACTA2	1.6646	1.668e-05	8.858e-05
MVK	1.6609	0.001554	0.003386
CNOT3	1.6574	1.22e-06	1.418e-05
ARHGEF40	1.6542	5.286e-05	0.0002181
IST1	1.6484	3.425e-08	1.951e-06
TRIM56	1.6474	0.01569	0.02565
ZFYVE26	1.6457	0.0001482	0.0004942
PACSIN3	1.6262	0.001455	0.003221
LSM14A	1.6242	2.907e-07	5.712e-06
DCTN2	1.6233	1.657e-07	4.044e-06
MYO1C	1.6166	0.0008771	0.002102
NFKBIE	1.6126	4.465e-06	3.44e-05
CCDC9	1.6089	0.003587	0.00705
FH	1.5998	0.0003953	0.001084
SNX33	1.5949	0.004146	0.007974
WDR81	1.5813	8.632e-08	2.949e-06
BRE	1.5773	0.005724	0.0106
ALDH7A1	1.5748	0.001298	0.00292
ACO1	1.5539	0.00173	0.003722
FBLIM1	1.55	0.0008912	0.002127
EIF3B	1.5487	1.817e-09	5.522e-07
TRO	1.5461	0.003464	0.006838
PBXIP1	1.5434	0.0008436	0.002039
PARS2	1.5336	0.0003251	0.0009223
TBC1D2	1.5319	0.001405	0.003127
ARHGAP1	1.5274	0.0002951	0.00085
EIF4ENIF1	1.5204	7.029e-09	1.171e-06
DLGAP4	1.5197	0.0002427	0.0007274
ERBB2	1.5181	0.0001301	0.0004493
ATG9A	1.5108	3.755e-05	0.000165
EDC3	1.5063	6.048e-08	2.475e-06
HECTD3	1.4969	0.0001325	0.0004538
MYO18A	1.4924	0.0006356	0.00162
PSMD14	1.4881	0.02059	0.03271
CDC42EP4	1.4867	0.0002219	0.0006813
CRMP1	1.4733	2.978e-05	0.000138
IFT140	1.4725	5.036e-08	2.384e-06
PLEKHM2	1.4689	0.0002188	0.0006736
EVI5L	1.4649	5.694e-06	4.12e-05
IMMT	1.4582	0.02659	0.04098
BAIAP2	1.4551	2.643e-08	1.855e-06
CNOT4	1.4432	1.034e-05	6.281e-05
RWDD1	1.4373	0.01582	0.02583
SNAP47	1.4335	0.001385	0.003087
CCDC93	1.4334	0.0004	0.001094
NFKBIB	1.4302	0.0001781	0.000572
TRIP10	1.4266	6.135e-05	0.0002447
TOLLIP	1.4186	9.743e-06	6.038e-05
GCC1	1.4148	0.005897	0.01087
TGFBRAP1	1.4117	0.0002262	0.0006905
PAN2	1.4113	0.0007337	0.001819
CORO7	1.4029	0.00402	0.007772
BCAP31	1.4011	0.0006595	0.001669
TLDC1	1.3997	0.0005728	0.001484
ANKRD13A	1.3964	0.00136	0.00304
EDC4	1.3939	5.222e-08	2.423e-06
STAT6	1.3935	0.002756	0.005584
PBDC1	1.3835	0.0001114	0.0003967
CASC3	1.3816	3.491e-07	6.409e-06
LZTS3	1.3717	1.128e-05	6.712e-05
ME1	1.371	0.008507	0.01503
AP3S2	1.3674	6.14e-05	0.0002447
SH2B1	1.3659	0.0007291	0.00181
TSTD2	1.3633	0.01442	0.02384
ARFGAP2	1.3629	7.039e-07	9.948e-06
PATL1	1.3626	2.943e-08	1.857e-06
POLR1C	1.3599	6.878e-05	0.0002663
CRK	1.3564	0.0003688	0.00102
CORO1B	1.3508	0.01451	0.02395
RBPMS	1.3502	0.0008015	0.001956
GNL1	1.3479	2.573e-07	5.32e-06
LRSAM1	1.3452	0.0002135	0.0006609
DBN1	1.344	2.736e-05	0.0001295
R3HCC1	1.3437	4.346e-05	0.0001868
TUBGCP4	1.3377	0.0002989	0.0008596
DUSP3	1.3357	0.02707	0.04165
TDRKH	1.3297	0.0154	0.02524
MTMR14	1.3257	0.00427	0.008164
CNOT8	1.3255	0.0001697	0.000551
SSH2	1.3243	5.553e-05	0.0002266
KIAA0513	1.3223	0.0002133	0.0006609
NADK	1.3219	0.007334	0.01321
ARHGAP12	1.3205	0.001422	0.003157
WIBG	1.3194	7.14e-06	4.87e-05
C16orf62	1.3193	5.36e-05	0.000221
IMPDH2	1.3146	1.418e-08	1.346e-06
TSC1	1.3092	8.843e-08	2.957e-06
SYNGR2	1.3074	9.831e-06	6.073e-05
CNOT11	1.3044	7.861e-07	1.058e-05
GNPDA1	1.296	0.0008929	0.00213
CNNM2	1.296	0.0002418	0.0007267
FIG4	1.2942	0.005548	0.01029
TRIM71	1.2884	0.00146	0.003231
SNX29;SNX29P2	1.2878	4.817e-05	0.0002016
OTUD3	1.2851	0.0006406	0.00163
WDR91	1.2844	1.34e-07	3.557e-06
PTPN23	1.2799	1.247e-08	1.325e-06
TCHP	1.2731	0.02586	0.03999
RQCD1	1.2674	2.013e-07	4.545e-06
SYNJ2	1.2582	2.301e-05	0.0001143
PEX14	1.258	1.64e-05	8.776e-05
YWHAB	1.252	7.651e-08	2.809e-06
ELP3	1.252	0.008168	0.0145
POR	1.2505	0.001842	0.00392
SH3GLB2	1.2493	1.777e-06	1.823e-05
PPP1R13B	1.2411	8.64e-06	5.511e-05
INTS5	1.2373	0.008541	0.01508
CCBL2	1.2347	1.693e-06	1.779e-05
FAM193B	1.2264	1.325e-07	3.551e-06
GPBP1	1.2221	0.001813	0.003876
DDX6	1.2201	6.006e-09	1.145e-06
MVB12A	1.218	0.0004889	0.001301
FHOD1	1.2175	8.024e-07	1.065e-05
SMYD5	1.2132	1.955e-05	0.0001007
ACTN1	1.2095	3.723e-07	6.618e-06
RTCB	1.2064	1.457e-07	3.671e-06
PHLDB1	1.2029	1.026e-05	6.248e-05
ADD2	1.1974	0.0001954	0.0006152
FKBP15	1.1961	2.107e-08	1.656e-06
RAE1	1.1889	0.002247	0.004687
CNOT10	1.1821	1.316e-06	1.499e-05
CAMKV	1.1814	0.002434	0.005017
ACTN4	1.1765	0.0001909	0.0006044
ANXA6	1.174	1.453e-07	3.671e-06
TBC1D1	1.1734	8.734e-05	0.0003213
UPF2	1.1729	6.135e-06	4.297e-05
RPS6KA1	1.1716	2.196e-07	4.716e-06
ABCF3	1.1711	1.664e-05	8.845e-05
PDCD4	1.1665	8.925e-07	1.146e-05
RETSAT	1.165	0.0007146	0.00178
FSD1	1.1649	0.008474	0.01498
NT5C2	1.1647	0.007957	0.0142
DPYSL5	1.1604	0.01877	0.03011
OPTN	1.1599	0.0003206	0.000912
KIF17	1.1561	0.008819	0.01552
EPPK1	1.1466	3.553e-07	6.458e-06
MOV10	1.1455	7.799e-06	5.15e-05
GGA2	1.1455	8.51e-07	1.1e-05
UPF1	1.145	3.038e-08	1.857e-06
PWP1	1.1432	1.353e-05	7.636e-05
SEC31A	1.1402	1.053e-08	1.254e-06
WASH3P;WASH2P;WASH1;WASH6P	1.139	0.0001686	0.000549
ZNF622	1.137	1.954e-05	0.0001007
TMOD1	1.1368	0.01772	0.0285
PLEKHG2	1.1322	4.109e-06	3.208e-05
FMNL3	1.1305	0.0001033	0.0003727
USP10	1.1297	3.794e-08	2.068e-06
CPNE1	1.1295	5.988e-06	4.214e-05
PISD	1.1272	0.0001792	0.0005733
EFNB1	1.1264	0.002008	0.004236
SMG6	1.124	1.026e-07	3.251e-06
GIT1	1.1227	1.125e-06	1.34e-05
HS1BP3	1.1203	0.0001063	0.0003811
MAP1S	1.119	7.17e-06	4.882e-05
ARHGAP8	1.1171	0.006286	0.01148
YTHDF1	1.1162	1.314e-08	1.325e-06
BLOC1S5	1.111	0.0003599	0.001002
ANKMY2	1.1102	0.02784	0.04271
GAREM	1.1098	0.0009108	0.002168
ADCK3	1.103	0.001338	0.002996
FAM193A	1.1021	3.265e-06	2.73e-05
PSMC4	1.1019	3.523e-07	6.438e-06
PRKD2	1.0989	9.691e-07	1.213e-05
ARHGEF6	1.0984	6.96e-07	9.944e-06
IQSEC2	1.0984	0.01926	0.03077
RABGEF1	1.0951	0.0002113	0.0006565
LGALS3	1.0933	6.764e-05	0.0002639
BCAS3	1.0914	0.0007757	0.001907
STK10	1.082	8.089e-07	1.067e-05
SH3GL1	1.0786	1.524e-07	3.766e-06
EPN1	1.078	8.818e-06	5.588e-05
TBCD	1.0769	4.241e-06	3.293e-05
CCHCR1	1.0764	0.01373	0.02283
PPP1R12C	1.0762	0.0009161	0.002175
ZYX	1.0757	7.848e-07	1.058e-05
GYG2	1.0748	0.027	0.04155
PPP1R9B	1.0724	0.0002304	0.0006996
VPS45	1.0724	0.001737	0.00373
CNOT1	1.0714	1.073e-07	3.342e-06
UBAP2L	1.0691	2.822e-08	1.857e-06
AGO1;AGO4	1.0658	0.0002419	0.0007267
VPS16	1.064	2.447e-07	5.114e-06
TACC2	1.063	5.326e-06	3.941e-05
MTFR1L	1.0614	0.007615	0.01365
EEF2K	1.0601	1.042e-06	1.268e-05
VPS13D	1.0601	0.005409	0.01004
NTMT1	1.0576	3.516e-05	0.000157
COPRS	1.0541	0.00243	0.005012
RHOT2	1.0526	0.0001483	0.0004942
TACC3	1.0524	1.265e-07	3.526e-06
CRTC1	1.0521	0.01188	0.02012
GPI	1.0508	3.223e-05	0.0001462
EPB41L1	1.05	0.008361	0.01482
PEBP1	1.0481	7.79e-07	1.058e-05
RIC8A	1.048	0.003338	0.006628
AXIN1	1.0476	0.007994	0.01425
NCKIPSD	1.0472	3.51e-05	0.0001569
TUBA1C	1.0465	0.001586	0.003441
NARFL	1.0459	0.000712	0.001776
ASMTL	1.0451	4.224e-05	0.000183
TSC22D1	1.0449	0.0002009	0.0006299
SMG5	1.0442	0.000287	0.0008329
EEF1A2	1.0433	0.00218	0.00456
PRKCQ	1.0429	0.0001324	0.0004538
LZTFL1	1.0425	0.03015	0.04591
MARC1	1.0414	4.818e-05	0.0002016
UNK	1.0414	3.112e-06	2.658e-05
PDAP1	1.0385	1.415e-05	7.888e-05
CTU2	1.0343	1.932e-06	1.922e-05
EFTUD1	1.0303	1.272e-05	7.274e-05
GMIP	1.0283	0.002312	0.004804
AP2M1	1.0278	0.0006655	0.00168
KIF5A	1.0275	8.084e-06	5.233e-05
UFSP2	1.0268	0.006342	0.01157
UBA5	1.0244	6.315e-05	0.0002494
CAMSAP3	1.0232	1.209e-06	1.41e-05
DNMBP	1.0198	6.754e-07	9.756e-06
SMPD4	1.018	0.004588	0.008679
VARS	1.0143	1.392e-07	3.645e-06
VPS11	1.0126	0.000513	0.001353
EEF1B2	1.011	3.389e-06	2.791e-05
TOMM34	1.0087	0.0004907	0.001301
ANKHD1	1.008	1.043e-07	3.278e-06
COPZ1	1.0073	0.0005625	0.001465
KIAA1522	1.0072	0.004805	0.009054
KARS	1.007	4.028e-06	3.178e-05
TNKS1BP1	1.0066	5.785e-08	2.471e-06
TAB1	1.0058	0.0001097	0.0003927
TYK2	1.0055	3.166e-05	0.0001445
PSMD2	1.0042	1.102e-06	1.324e-05
CNNM3	1.0038	0.02674	0.04116
RELA	1.0032	7.606e-06	5.065e-05
TRAF2	1.0018	3.317e-07	6.144e-06

### Sheet: L1 TZFmut-APX vs. GFP-APX
Gene.names	log2FC L1 TZFmut-APX vs. GFP-APX	P.Value L1 TZFmut-APX vs. GFP-APX	adj.P.Val -L1 TZFmut-APX vs. GFP-APX
MYO1C	1.2898	0.0002251	0.001541
KHNYN	1.0328	0.001788	0.006767
SIPA1L3	1.5173	0.002785	0.009514
TOM1	1.6764	0.0125	0.03001
TNFAIP3	2.0429	0.00719	0.01971
Zfp36l1;ZFP36L1	8.6987	6.824e-13	2.681e-09
IRS1	1.0087	0.003349	0.01076
PIK3CB	1.608	0.0007077	0.003467
NEDD4	1.1453	0.001244	0.005204
STAT2	1.146	0.001129	0.004854
RAD23A	1.0796	1.268e-06	4.188e-05
RAD23B	1.4014	5.178e-06	0.0001112
TUBA4A	1.2068	0.001617	0.006273
MT1X	1.5734	4.297e-06	9.702e-05
NFATC4	1.1605	0.007935	0.02133
DECR1	2.1703	0.007745	0.0209
AMOT	1.0033	8.771e-06	0.0001588
IQSEC2	1.3241	0.0103	0.026
KIF24	1.1122	0.009972	0.02541
PPP1R18	1.5469	0.002049	0.007516
KIAA1211	1.3927	0.002478	0.008694
MARK2	1.0272	3.09e-05	0.0003657
PARS2	1.1581	0.002515	0.008777
NBEA	1.0922	0.003359	0.01078
DENND1A	1.8425	0.006412	0.01797
ARHGEF40	1.5357	0.0004722	0.002588
FNIP1	2.0564	0.02245	0.04746
ADCK4	1.3741	0.004089	0.01251
ALS2	1.646	0.0003892	0.002273
GTPBP2	1.4487	0.01801	0.04032
PAG1	2.6827	5.62e-05	0.0005765
GGA3	1.3755	0.009278	0.02403
CGN	1.6316	0.0121	0.02923
PACSIN3	1.5012	0.002307	0.008234
DOPEY2	1.1589	0.00312	0.01025
ALG6	1.8456	0.0001491	0.001158
STON1	1.3711	0.00428	0.01303
IVNS1ABP	1.2294	0.01882	0.0416

### Sheet: L1 WT-APX vs. L1 TZFmut-APX
Gene.names	log2FC L1 WT-APX vs. L1 TZFmut-APX	P.Value L1 WT-APX vs. L1 TZFmut-APX	adj.P.Val L1 WT-APX vs. L1 TZFmut-APX
WWP2	1.1803	0.0005977	0.003716
PIK3C2B	2.5003	2.128e-05	0.000475
LSM1	2.009	0.0002185	0.001921
POLR1C	1.2497	0.0001023	0.001207
CASC3	1.0696	2.932e-05	0.000579
SYNGR2	1.1865	1.744e-05	0.0004474
KIAA0513	1.564	0.0002022	0.001835
EXOC3	2.0183	0.01698	0.04155
TOM1	1.7424	2.357e-05	0.0005032
GIGYF1	2.0848	0.007186	0.02158
LRIG2	2.5082	0.0004957	0.003284
ZFPL1	1.4346	0.001419	0.006711
NADK	2.0125	0.001924	0.00826
CNOT4	1.0156	4.08e-05	0.000688
ERBB2	1.6716	0.002048	0.008633
FH	1.5144	0.0006577	0.003969
POR	1.431	0.003871	0.0138
LGALS3	1.0781	0.0003121	0.002414
CHKA	1.3217	0.01643	0.04058
TCF7;LEF1;TCF7L1;TCF7L2	1.0367	0.01104	0.03021
STAT6	1.3529	0.01249	0.03306
ALDH7A1	1.0246	0.0002362	0.002013
BCAP31	1.2606	0.00351	0.01277
STAT2	1.2809	6.666e-06	0.0002786
AP3M2	1.37	0.0007068	0.004176
IST1	1.0436	1.812e-06	0.0001514
EIF3B	1.0064	3.758e-07	9.213e-05
CD81	1.2142	0.0001876	0.001751
RBM6	1.8019	0.003878	0.0138
RAE1	1.2454	0.001792	0.007909
ST5	2.2224	0.002287	0.009321
MVK	1.2256	0.001745	0.007772
TRIM26	1.5624	1.997e-05	0.0004699
DCTN2	1.1342	3.324e-06	0.0001949
CRMP1	1.1373	0.0003067	0.002389
FLOT2	1.5774	0.0003971	0.002826
TTLL4	1.1819	0.0001254	0.001339
CUL7	1.3497	0.004464	0.0153
STK38	1.3525	0.0001141	0.001298
TAF1C	1.2742	0.01627	0.04027
DBN1	1.0472	0.0001737	0.001641
UAP1L1	1.9156	3.158e-05	0.0006054
PDCD4	1.2849	2.169e-07	9.213e-05
WDR81	1.1808	1.661e-05	0.000438
CCDC93	1.1361	0.0001997	0.001825
SNAP47	1.193	0.0003021	0.002372
OTUD3	1.2829	0.01478	0.03757
KIF24	1.4503	0.0005359	0.00344
TSTD2	1.4435	0.003018	0.01134
ZFYVE26	1.8271	0.0005498	0.003501
EDC4	1.0362	4.645e-07	9.213e-05
TLDC1	1.0676	0.004432	0.01522
LRSAM1	1.1002	1.397e-05	0.000394
NBEAL2	1.126	0.0001253	0.001339
ESPNL	1.6232	0.0007418	0.004303
ARMC9	2.3576	0.0001217	0.001339
C16orf62	1.1642	0.0009772	0.005168
TECPR1	1.6432	0.000328	0.002511
PATL1	1.092	8.454e-07	0.0001042
SMG6	1.136	2.527e-07	9.213e-05
AHNAK2	3.1154	0.005405	0.01755
PLEKHM2	1.203	0.00219	0.009028
ARHGAP12	1.0748	0.009591	0.02707
ALDH16A1	1.3432	0.001052	0.005426
DCP1B	1.4923	2.911e-07	9.213e-05
FUK	1.4252	0.004124	0.01442
C17orf53	1.0354	0.0003632	0.002657
VPS8	1.0301	0.001183	0.005918
MINK1	1.4499	0.0002218	0.00193
ARFGAP2	1.032	9.521e-06	0.0003253
CAMKV	1.2312	0.001166	0.005894
MTMR14	1.6237	0.002553	0.01012
DAGLB	2.6285	3.773e-06	0.0002088
LSM14A	1.0404	4.685e-05	0.0007629
SNX29;SNX29P2	1.8115	0.003562	0.01291
PPP1R13L	1.5674	6.685e-05	0.0009089
TGFBRAP1	1.0475	0.001306	0.006305
FBLIM1	1.4114	0.003879	0.0138
PSMF1	1.0369	5.783e-05	0.00084
FIG4	1.2476	0.002566	0.01015
NSMAF	1.139	0.001998	0.008495
PVRL2	2.2289	1.732e-05	0.0004474
PTPRU	1.4807	0.01457	0.03719
RBPMS	1.351	0.001717	0.007665
PBXIP1	2.0608	0.0001225	0.001339
HOOK2	1.3044	0.000116	0.001303
CCDC97	1.9404	0.003568	0.01291
EDC3	1.1022	4.75e-06	0.0002362
SIPA1	1.5772	0.0005605	0.003558
PPP1R13B	1.1068	8.865e-05	0.001102
FAM193B	1.0458	1.793e-05	0.0004516
APBA2	1.9934	7.459e-05	0.0009802
DPYSL5	1.8044	0.0109	0.02989
ACBD6	1.1985	0.0002417	0.002042
TRIM56	1.0373	0.01695	0.0415
TCHP	1.4856	0.00289	0.01108
FSD1	1.4407	0.01122	0.03061
LSM14B	1.3944	1.622e-05	0.0004307
AP1M1	1.2557	0.0003536	0.002612
TBC1D2	2.1847	9.868e-05	0.001182
PRKD2	1.0216	0.0002486	0.002065
AMBRA1	1.8721	0.002778	0.01075
WDR33	1.6213	0.001208	0.005992
RBSN	1.4055	1.979e-05	0.0004685
CNNM2	1.1158	0.0003464	0.002602
TRIM45	1.5451	0.00628	0.01947
VIPAS39	1.318	0.003307	0.0122
ACTR5	1.0673	0.001673	0.007511
C12orf10	1.0509	0.0002491	0.002065
ZFYVE1	2.349	0.000349	0.002602
IFT122	1.0833	0.0002068	0.001858
RIC8A	1.2602	0.01004	0.02807
COPRS	1.4435	0.0002793	0.00224
EIF4ENIF1	1.4254	1.702e-08	2.229e-05
SH2B1	1.6839	0.0003482	0.002602
UFSP2	1.3741	0.001583	0.007247
EXD2	1.0188	0.001611	0.007334
SMPD4	1.3444	0.0001303	0.001376
BRE	1.3601	0.01118	0.03052
KIF17	1.7393	0.01176	0.03166
CGN	1.3718	0.0001432	0.001465
NYNRIN	4.3172	1.517e-05	0.0004177
PUF60	1.6302	0.0003031	0.002372
BSN	3.4361	0.0004559	0.003083
SMG5	1.0119	0.0137	0.03552
BAIAP2	1.017	2.579e-06	0.0001747
FBXO7	1.233	0.0006632	0.003997
CCDC9	1.6276	0.003792	0.01356
TLN2	1.1539	0.0114	0.03096
WIPI2	1.5351	0.0005302	0.003421
MMACHC	1.1025	0.006304	0.01951

### Sheet: L1 TZFmut-APX vs. WT-APX
Gene.names	log2FC L1 TZFmut-APX vs. L1 WT-APX	P.Value L1 TZFmut-APX vs. L1 WT-APX	adj.P.Val L1 TZFmut-APX vs. L1 WT-APX
KMT2A	3.7531	4.07e-05	0.000688
BCOR	3.4205	0.0001244	0.001339
STAG2	3.2853	0.000169	0.001619
KIF20B	3.1192	0.0004367	0.002989
ANP32A	3.1156	0.003022	0.01134
CDC5L	2.9337	0.0004113	0.002885
MID1IP1	2.9308	0.001296	0.006288
SDE2	2.822	6.637e-06	0.0002786
ETFA	2.6985	0.001457	0.006851
FAM208B	2.6615	9.378e-05	0.001133
TOP3A	2.5643	1.177e-05	0.0003505
SRSF1	2.5501	0.0001941	0.001798
ARHGAP29	2.4518	2.127e-05	0.000475
CDC73	2.4516	5.148e-05	0.0008058
ANLN	2.4403	9.578e-07	0.00011
TET2	2.4218	0.0008229	0.004599
PPIL4	2.3549	4.699e-05	0.0007629
AHR	2.3374	7.864e-06	0.0002971
RAPGEF2	2.3307	0.005999	0.01888
PRPF38A	2.3078	0.0005144	0.003391
SIRT1	2.2967	0.0002192	0.001921
MAPK9	2.2622	0.01815	0.04369
GFM2	2.2616	0.01161	0.03136
PRC1	2.2572	3.005e-06	0.0001855
SRSF6	2.2563	0.01478	0.03757
ZNF503	2.2543	0.001	0.005248
ZNF507	2.2127	0.001866	0.008096
CSTF3	2.2003	0.009952	0.02788
BBX	2.1818	5.778e-06	0.000264
TCEA1	2.1775	0.0008671	0.004758
FNDC3B	2.1734	0.001538	0.007127
PLSCR1	2.1719	0.0002482	0.002065
JPH1	2.1569	0.002577	0.01018
CABIN1	2.1385	0.004369	0.01506
KLHL11	2.1375	0.004852	0.01615
TMEM263	2.134	0.003774	0.0135
LATS1	2.0821	8.171e-05	0.001042
CCSER2	2.0804	0.0002785	0.00224
PTGS2	2.0538	0.0001727	0.001635
DSC2	2.0519	5.647e-05	0.0008329
NDUFS1	2.0506	0.0005354	0.00344
TOP2A	2.0489	0.01214	0.03238
SIMC1	2.039	7.56e-06	0.0002891
NPAT	2.0323	0.01039	0.02868
CFAP97	2.0292	0.0002433	0.002047
VWA8	2.0256	0.00906	0.02596
ARID4A	2.0195	0.01611	0.04005
FAR1	2.016	0.01153	0.03122
C10orf88	2.0049	0.0001481	0.001489
ATF7IP	1.9931	0.001748	0.007772
MED17	1.9885	0.003057	0.01144
ZBTB33	1.9873	0.002902	0.01108
RC3H2	1.9634	6.808e-05	0.0009193
PRPF4B	1.9357	0.004539	0.01547
PJA2	1.934	1.219e-08	2.229e-05
SART3	1.9332	0.01879	0.0449
HOXA10	1.8934	0.0006771	0.004043
PIP5K1A	1.8837	9.272e-06	0.0003196
TYMS	1.879	0.007273	0.02178
RGPD5	1.8493	3.147e-05	0.0006054
RBM27	1.8453	0.009898	0.02776
SIN3A	1.8374	6.08e-05	0.0008593
CAAP1	1.8251	0.02093	0.04918
MBIP	1.8043	0.0001149	0.001298
NCBP2-AS2	1.8022	0.01637	0.04047
GABPA	1.7778	0.01275	0.03359
LRCH2	1.7776	5.723e-08	5.622e-05
RCOR1;RCOR3	1.7736	0.00756	0.02242
PTPRG	1.7385	0.0001821	0.001712
CKAP2L	1.7376	8.968e-05	0.001108
SUPT16H	1.7239	0.001928	0.00826
SPICE1	1.7194	4.893e-06	0.0002403
MEX3C	1.7138	0.001266	0.006185
PTPN14	1.7074	1.389e-05	0.000394
RNGTT	1.699	0.004269	0.01482
SLC39A10	1.6876	0.001463	0.006869
HMMR	1.6859	1.624e-08	2.229e-05
HMGCS1	1.6851	6.217e-07	9.442e-05
CASP8AP2	1.6742	0.002287	0.009321
WAC	1.6605	0.01653	0.0407
GPRIN3	1.6595	0.0001417	0.001454
CTTNBP2	1.6549	0.002303	0.009349
FOXC1	1.6497	0.005159	0.01699
SON	1.6477	0.01044	0.0288
ZMYND8	1.6435	0.000435	0.002983
ZFP36L2	1.6431	0.0004332	0.002976
KCTD3	1.6416	1.435e-06	0.0001375
CTR9	1.6401	0.01649	0.04064
TAPT1	1.637	0.005384	0.01752
NFAT5	1.6369	3.217e-07	9.213e-05
ATRX	1.6365	0.001654	0.007454
NHP2	1.6224	0.0003964	0.002826
CEP85L	1.6201	0.0004697	0.00316
SHCBP1	1.6187	0.002303	0.009349
KAT6A	1.6185	0.001907	0.008206
ECT2	1.6103	2.68e-05	0.0005457
KCTD5	1.5985	1.244e-05	0.0003676
SUN1	1.5959	0.0009771	0.005168
FAM73A	1.5947	0.0002736	0.002221
ACSL4	1.5942	0.0007759	0.004457
NKAP	1.5819	0.0006349	0.003868
ZNF703	1.5806	3.01e-05	0.0005855
QSER1	1.5791	9.083e-06	0.0003196
ZEB1	1.5702	0.01291	0.0338
MGRN1	1.565	0.01216	0.03239
CCAR2	1.5548	0.008426	0.02443
CXorf57	1.5491	7.579e-06	0.0002891
RNF219	1.5478	6.678e-07	9.718e-05
GMNN	1.5417	0.005416	0.01756
CCDC77	1.5406	0.002032	0.008576
ZZZ3	1.5181	0.0002343	0.002001
SECISBP2L	1.5157	5.449e-05	0.0008276
WTAP	1.5075	0.01168	0.03149
PPP1R8	1.5065	0.0008177	0.004583
SREK1IP1	1.5013	0.0005728	0.003618
RNF20	1.5	0.004664	0.01569
ARID4B	1.4931	0.0002831	0.002252
IRS2	1.491	0.000517	0.003397
CALR	1.4891	0.00659	0.0202
DNAJB6	1.4812	4.456e-05	0.0007356
FTO	1.47	0.002869	0.01104
SIPA1L2	1.4629	5.512e-06	0.0002609
GTF2F2	1.4625	0.005291	0.01732
SPDL1	1.4591	8.648e-06	0.0003171
DNA2	1.4436	0.002451	0.00984
USP53	1.4386	0.002005	0.008518
PREPL	1.4273	0.001696	0.00758
TLE4;TLE1;TLE2	1.4266	0.00233	0.009416
METTL3	1.4265	0.002289	0.009322
BTBD10	1.412	0.001553	0.00716
ATP5F1	1.4116	0.007067	0.02138
WRN	1.3958	0.003952	0.014
SLAIN1	1.3934	2.356e-06	0.0001703
CCDC186	1.3918	6.558e-06	0.0002786
CHD7	1.3905	0.008566	0.02473
AMER1	1.3901	7.984e-05	0.001025
ERBB2IP	1.3862	0.0001948	0.001801
MORC3	1.3826	0.001772	0.00785
ANKRD40	1.3672	0.0001074	0.001242
NENF	1.356	0.007971	0.02335
HECTD1	1.3513	6.066e-07	9.442e-05
MAST1	1.3483	0.001257	0.006176
PLEKHA1	1.342	1.568e-05	0.000422
NUCKS1	1.3418	0.002099	0.008764
TFDP1	1.3392	0.002717	0.01054
SENP6	1.3381	0.0008373	0.00466
CENPE	1.3313	1.599e-06	0.0001496
IBTK	1.3253	6.65e-05	0.0009082
P4HA1	1.3251	0.01589	0.03962
ASB6	1.3249	0.0008081	0.004542
MIS18A	1.3214	0.0004248	0.002928
YRDC	1.3184	0.001264	0.006185
METAP2	1.3145	0.02123	0.04968
PYCR2	1.3104	0.01285	0.0337
PHF2	1.3103	0.01873	0.04478
GSE1	1.303	0.005709	0.01821
PAPOLA	1.2889	0.0009352	0.005013
MKLN1	1.2832	0.000164	0.001588
FBXO5	1.279	0.00149	0.006968
RNF138	1.2776	0.0006086	0.003766
AURKA	1.2683	8.683e-05	0.001083
APIP	1.2676	3.117e-06	0.0001855
CPSF2	1.2674	0.002286	0.009321
PDCL	1.2666	0.002969	0.01124
BTBD8	1.263	0.001599	0.007287
PEX1	1.2577	1.686e-06	0.0001505
ATP6V1A	1.2418	4.047e-07	9.213e-05
GABARAPL2	1.2361	3.826e-05	0.0006652
CMAS	1.2332	0.002591	0.0102
PDIA4	1.2331	0.004427	0.01522
KIF14	1.231	2.932e-07	9.213e-05
PTER	1.2242	0.0004181	0.002902
SGOL2	1.2226	0.00249	0.00992
KIAA1211	1.2135	0.001615	0.00734
CASC5	1.2118	1.047e-06	0.0001112
HINT3	1.2071	0.001269	0.006185
ZFHX4	1.2047	0.005293	0.01732
UBA2	1.203	0.003228	0.01196
NEFM	1.2013	9.803e-06	0.0003257
IRF2BP1	1.1999	0.006663	0.02039
CHD1	1.1989	0.02063	0.0486
MCM10	1.1988	0.004647	0.01567
HNRNPC	1.1976	0.008575	0.02474
TAF2	1.1967	0.0001763	0.001661
DCD	1.1912	0.00987	0.0277
HDAC2	1.1912	7.414e-07	0.000104
MCC	1.1884	0.00232	0.009389
CCDC14	1.1864	0.002619	0.01027
XIAP	1.1855	3.442e-05	0.0006319
RBMX;RBMXL1;RBMXL2	1.1791	0.00248	0.009901
RMI1	1.175	0.006117	0.01915
FAM65A	1.1742	0.0003853	0.002767
ZFP91	1.1721	5.244e-05	0.0008111
DIP2A	1.1681	0.01166	0.03145
MAP4K3	1.1642	0.0006996	0.004159
PDE3B	1.1621	0.005973	0.01882
CPSF6	1.1576	0.0008703	0.004762
IDH3A	1.1543	0.01284	0.0337
GCC2	1.1484	2.687e-06	0.0001759
KIAA0586	1.1469	9.942e-05	0.001184
ZNF24	1.1381	0.01688	0.04138
APC	1.1353	2.15e-07	9.213e-05
FOXJ3	1.1317	0.01993	0.04723
RP2	1.1295	0.003011	0.01133
MTR	1.1284	6.99e-06	0.0002831
STXBP4	1.1276	1.141e-05	0.0003505
MASTL	1.1268	0.007165	0.02155
RASSF5	1.1245	0.01458	0.03719
INPP5F	1.1182	0.02019	0.04774
PLS1	1.1156	0.00141	0.0067
ALYREF	1.1148	0.01647	0.04064
DNAJC8	1.1127	0.0008472	0.004695
KNSTRN	1.1119	0.0001471	0.001489
USP33	1.1098	0.0009691	0.005145
RRM2	1.0971	0.0213	0.0497
NEK4	1.0964	0.0002496	0.002065
VPS13A	1.0945	0.0004823	0.003222
WRNIP1	1.0945	0.001024	0.00532
CKAP4	1.0861	0.0009142	0.004941
TNRC18	1.073	0.01184	0.03181
RSBN1L	1.0719	0.004143	0.01447
TLK2	1.07	0.0005276	0.003421
CCNT1	1.0667	2.378e-05	0.0005037
NIN	1.0636	0.0001048	0.001227
SMARCC1	1.0568	5.512e-05	0.0008276
RBM17	1.0566	0.002334	0.009416
SUB1	1.0519	0.01472	0.03747
GLS	1.0518	0.005077	0.01676
DHFR	1.0507	0.0007863	0.004473
THOC2	1.0501	3.465e-05	0.0006332
RANBP9	1.05	0.0004882	0.00324
FAM83D	1.0494	0.0007922	0.004491
SRSF11	1.0492	0.002109	0.008788
RSRC1	1.0474	0.007556	0.02242
MIB1	1.0458	4.401e-05	0.0007295
UHRF1	1.0437	0.001829	0.008004
CBX4	1.0398	8.193e-05	0.001042
CEP97	1.039	5.758e-06	0.000264
AFG3L2	1.038	0.008788	0.02526
SUZ12	1.0374	0.01135	0.03092
ANKRD11	1.037	0.01285	0.0337
CRYBG3	1.0368	8.322e-06	0.0003097
ANKRD52	1.0354	1.113e-05	0.0003498
FNBP4	1.0333	0.01906	0.04544
SNRNP70	1.0331	0.0002479	0.002065
CEP290	1.0301	2.7e-05	0.0005467
DIAPH3	1.0294	4.724e-07	9.213e-05
N4BP2	1.0284	3.561e-07	9.213e-05
AKAP11	1.0283	3.693e-06	0.0002088
RB1CC1	1.0273	1.754e-06	0.0001514
RACGAP1	1.0265	0.01027	0.02843
POC5	1.0264	0.0008106	0.00455
WDR47	1.0227	0.0002444	0.002052
PSMA3	1.021	8.355e-06	0.0003097
SCD	1.0149	1.141e-05	0.0003505
SRSF4	1.0128	4.582e-05	0.00075
STT3B	1.0127	0.0005849	0.003671
APAF1	1.0122	0.001101	0.005628
BOD1L1	1.0105	0.0003193	0.002465
CEP44	1.0075	4.924e-07	9.213e-05
LRCH1	1.0039	0.0007231	0.004234
ACACA	1.0038	0.003408	0.01245
GTF3C3	1.0034	3.364e-05	0.0006264
UCKL1	1.0011	0.002914	0.01108
CEP95	1.0007	0.01612	0.04005
RBM8A	1.0007	0.001849	0.008065
