## Supplementary Table 6 for "Pre-mRNA fate decision safeguards the fidelity of the inflammatory response"

### Sheet: Info
Description
MS report (supplementary table 5) of TID-TTP-based proximity labeling in RAW macrophages was analyzed with amica software. Filters were set to log2FC > 1 and padj. ≤ 0.05 to identify enriched proteins over TID-E background labeling control. Additional group comparison of TID-WT vs. TID-TZFmut as well asTID-TZFmut vs. TID-WT are included.
Differential abundance data table contains gene.name, log2FC, p-values and adj. p-values

### Sheet: TID-WT vs. TID-E
Gene.names	log2FC TID-WT vs. TID-E	P.Value TID-WT vs. TID-E	adj.P.Val TID-WT vs. TID-E
Tnip3	2.1138	0.007788	0.02619
Nfx1	2.923	7.338e-05	0.0005705
Ythdc2	1.821	0.0008565	0.004204
Otud4	1.4862	1.062e-06	2.178e-05
Tut4	1.0205	0.001375	0.006249
Gls	1.4683	0.01455	0.04344
Ankhd1	2.0728	6.011e-07	1.365e-05
Zc3h7a	4.6283	5.643e-06	7.829e-05
R3hdm1	3.8799	1.272e-07	4.037e-06
N4bp2	1.3553	0.006341	0.02219
Mex3a	4.3597	6.321e-08	2.401e-06
Atxn2	3.3198	0.0006934	0.00357
Tmem131	3.9296	3.851e-05	0.0003406
Vamp4	1.3335	0.003896	0.0149
Rc3h2	2.571	0.0003465	0.002028
Mmut	1.5103	0.01373	0.04167
Cst3	2.3381	4.549e-05	0.0003918
Zfp36	9.0001	9.953e-11	3.295e-08
Zfp36l2	2.9252	8.851e-05	0.0006724
Celf1	6.0526	1.769e-08	9.998e-07
Pabpc1	2.818	6.059e-09	4.68e-07
Pdha1	1.6903	0.002323	0.009699
Fmr1	1.5329	0.001399	0.006345
Hmgcl	2.0231	0.00574	0.0204
Hspa9	1.2731	0.002123	0.009008
Acadm	1.3261	0.006467	0.0226
Aldh2	1.4892	0.001533	0.006845
Bckdha	2.1798	2.199e-05	0.000217
Ddx6	2.6398	1.376e-07	4.14e-06
Snrpa1	2.077	2.281e-05	0.0002211
Tnks1bp1	3.9057	1.281e-05	0.0001447
Ythdf1	3.592	5.089e-10	1.072e-07
Tial1	2.105	0.0008728	0.004257
Idh3g	1.1374	0.0008241	0.004106
Xrn1	1.9408	9.348e-08	3.371e-06
G3bp1	1.1553	0.004127	0.0156
Dtymk	1.0022	0.005726	0.02038
Ptcd3	1.4852	0.003116	0.01232
Patl1	3.1026	9.522e-09	6.304e-07
Fubp3	4.0345	7.172e-10	1.278e-07
Prrc2c	1.8651	3.792e-07	9.559e-06
Secisbp2	2.1317	5.572e-07	1.312e-05
Dcp1b	2.4123	5.527e-06	7.731e-05
Tnrc6c	5.9082	2.301e-08	1.135e-06
Tnrc6a	4.5098	1.598e-09	2.057e-07
Zc3hav1	1.9328	1.341e-07	4.14e-06
Rc3h1	8.4647	1.188e-09	1.721e-07
Zc3h12c	2.2938	0.0001295	0.0009011
Nufip2	1.4749	2.546e-06	4.306e-05
Smg7	4.519	3.037e-11	1.173e-08
Myo1g	2.5455	0.001041	0.004881
Tob1	2.6645	4.528e-05	0.0003915
Msi1	3.9821	0.0009521	0.004548
Fxr1	1.3078	5.339e-05	0.0004434
Pan3	4.0003	3.489e-06	5.426e-05
Mysm1	2.4855	0.0001186	0.000848
Secisbp2l	2.0221	0.00762	0.02578
Larp4b	2.9255	3.458e-05	0.0003118
FAM120A	2.0557	1.572e-07	4.58e-06
Helz	6.0625	2.864e-09	3.016e-07
Nckap5l	1.4995	0.002925	0.01179
Cep70	1.6671	0.004878	0.0178
Kif24	1.6742	0.002153	0.009091
Fndc3b	2.7286	0.0001409	0.0009661
Gpbp1	1.8709	0.0001303	0.0009037
Gpbp1l1	2.6708	0.01191	0.03714
Sik3	1.4007	0.01712	0.04976
Lrpprc	1.1835	0.0002852	0.001703
Pabpc4	2.7452	5.824e-07	1.338e-05
Gigyf2	6.3713	2.23e-12	2.583e-09
Cnot1	7.4698	6.668e-13	1.545e-09
Syncrip	1.2236	0.001558	0.006927
Cpeb4	6.2045	3.951e-07	9.844e-06
Prrc2b	4.398	9.258e-06	0.0001129
Dzip3	2.6457	9.499e-05	0.0007123
Atxn2l	2.018	2.558e-08	1.185e-06
Prrc2a	2.7896	5.371e-09	4.397e-07
Ppp6r1	2.0914	0.005384	0.0193
Mib1	1.9377	0.0001629	0.001078
Nxf7	3.2077	8.725e-06	0.0001081
R3hdm2	2.4746	7.964e-07	1.708e-05
Pum2	4.597	2.752e-08	1.25e-06
Kiaa0232	2.3975	0.003437	0.01341
Pum1	4.6306	1.34e-06	2.609e-05
Trim56	1.8525	4.195e-06	6.312e-05
Ubap2l	2.1	1.96e-08	1.031e-06
Bdh1	1.5615	0.01044	0.03345
Samd4b	1.583	0.001779	0.00779
Znf598	2.7079	1.307e-05	0.0001462
Tnpo1	1.0561	0.003925	0.01496
Cnot10	7.1245	2.546e-06	4.306e-05
Dglucy	1.041	0.01025	0.03289
Ptbp3	2.9195	1.902e-08	1.025e-06
Marf1	3.4621	4.504e-06	6.689e-05
Tnrc6b	4.6746	5.952e-12	3.447e-09
Smg1	1.5844	0.0102	0.03278
Unk	3.9333	9.781e-07	2.042e-05
Eif4e2	3.9543	0.0001135	0.0008215
Cep85	3.2947	8.95e-09	6.284e-07
Hadha	1.0469	0.003509	0.01366
Cep295	2.2494	0.01495	0.04448
Cnot4	4.2916	1.244e-07	4.037e-06
Larp4	1.577	7.926e-06	0.0001009
Ythdf3	3.9606	1.052e-09	1.626e-07
Yars2	1.4526	0.006763	0.02335
Mbnl2	1.5815	9.414e-06	0.0001136
Fam120c	3.5491	9.058e-06	0.000111
Cnot2	6.8808	2.226e-09	2.456e-07
4931406P16Rik	1.7408	0.001122	0.005199
Vwa8	1.0919	0.01006	0.03241
Txnl1	1.571	5.267e-05	0.0004416
Wdr47	1.4084	0.0007427	0.003791
Fam193a	1.5423	1.625e-07	4.649e-06
Stau2	2.5444	6.75e-07	1.49e-05
Ago2	3.974	1.559e-10	4.514e-08
Aldh1l2	1.0163	0.001985	0.008611
Gfm1	1.359	0.002948	0.0118
Cnot3	5.7763	5.373e-07	1.297e-05
Edc3	1.4611	2.288e-06	3.927e-05
Cnot6	2.1706	0.00788	0.02642
Hnrnpl	1.0288	0.0005338	0.00285
Gfm2	2.0772	0.004596	0.0169
Rbms2	2.6902	0.0007358	0.003764
Lars2	1.8676	0.01436	0.04298
Mrps23	1.5007	0.009806	0.03173
Oxnad1	1.2181	0.01616	0.04746
Ndufs1	1.1377	0.00334	0.01307
Ubap2	1.8042	3.111e-07	8.076e-06
Tdrd3	2.9207	7.328e-09	5.306e-07
Csde1	2.5611	1.219e-08	7.632e-07
Rbms1;Rbms3	2.089	0.001011	0.004775
Depdc7	1.0533	1.474e-05	0.0001611
Rbm47	5.5067	2.576e-06	4.324e-05
Dcp1a	1.7943	0.007735	0.02609
Tbrg4	1.0611	0.009673	0.03135
Ythdf2	3.5752	6.739e-09	5.037e-07
Msi2	3.5578	2.01e-09	2.328e-07
Tardbp	1.104	1.196e-06	2.369e-05
Apobec3	2.596	0.0001564	0.001042
Mpst	1.0228	0.0114	0.03608
Hadhb	1.0983	0.001273	0.00583
Aco2	1.0644	0.005243	0.01892
Etfa	1.1067	0.005807	0.02054
Gigyf1	7.5408	5.114e-12	3.447e-09
Adar	1.0382	0.0001427	0.0009706
Mrpl3	2.9076	8.017e-05	0.0006212
Ankrd17	2.3356	2.003e-08	1.031e-06
Acot13	2.5231	0.0008127	0.004067
Raver1	2.055	0.01319	0.04042
Cnot11	4.8318	1.562e-09	2.057e-07
Eral1	1.1722	0.008087	0.027
Cs;Csl	1.0852	0.003323	0.01303
Pdhb	1.1016	0.002499	0.01028
Oxct1	1.1484	0.0006532	0.003411
RtcA	1.5838	0.00414	0.01562
Cnot8	4.8251	6.91e-10	1.278e-07
Etfb	1.1796	0.006996	0.02398
Upf1	2.7764	5.253e-08	2.099e-06
Eif4enif1	4.4821	1.766e-05	0.0001858
Clpx	1.3332	0.0005853	0.003089
Mbnl1	2.0298	1.437e-05	0.0001577
Cnot9	4.8383	2.712e-07	7.222e-06
Tob2	6.3324	2.641e-10	6.799e-08
Qki	2.3653	0.01275	0.03928
Ikbke	1.2076	0.008168	0.02715
Ak3	1.3591	0.0059	0.02077
Stau1	2.9425	5.836e-05	0.0004711
Suclg2	1.2996	0.002814	0.01142
Top3b	1.7587	0.0007934	0.003987

### Sheet: TID-TZFmut vs. TID-E
Gene.names	log2FC TID-TZFmut vs. TID-E	P.Value TID-TZFmut vs. TID-E	adj.P.Val TID-TZFmut vs. TID-E
Crybg1	1.0902	3.489e-05	0.0005053
Mpeg1	2.3965	0.0001494	0.001586
Cntrl	2.1442	0.01366	0.04816
Cntln	1.5714	0.003908	0.01939
Cep152	2.1912	0.00185	0.01077
Nfx1	1.6816	0.005307	0.02425
Soga1	2.5707	0.0001837	0.001835
Ankhd1	2.0456	7.702e-07	3.131e-05
Zc3h7a	4.0833	1.559e-05	0.0002737
Cep350	1.0696	0.0001965	0.001938
Cep192	1.3935	0.0001242	0.001417
R3hdm1	1.034	0.008735	0.03508
N4bp2	1.8738	0.001365	0.008433
Sipa1l3	2.5157	0.001094	0.007159
Tmem131	4.5198	6.854e-06	0.0001435
Vamp4	1.081	0.009203	0.03626
Rc3h2	1.7522	0.003237	0.01705
Zfp36	8.3899	2.087e-10	8.06e-08
Zfp36l2	1.4097	0.003608	0.01835
Pdha1	1.5162	0.00767	0.03191
Acadm	1.2474	0.003362	0.01742
Rangap1	2.5437	1.313e-07	8.69e-06
Aldh2	1.2524	0.005588	0.025
Pcnt	1.376	0.0005234	0.00411
Bckdha	1.7379	0.0008494	0.005901
Ddx6	1.6949	3.295e-06	9.055e-05
Tnks1bp1	4.1129	9.035e-07	3.433e-05
Ythdf1	1.9707	1.521e-06	5.183e-05
Sumo1	2.9517	0.0002517	0.002342
Ube2i	2.3173	1.068e-07	7.732e-06
Kpnb1	4.0267	1.445e-07	9.299e-06
Ptcd3	1.3496	0.00571	0.02534
Patl1	1.5414	5.118e-06	0.0001186
Prrc2c	1.1005	9.184e-06	0.0001803
Dcp1b	2.4341	5.713e-06	0.0001281
Spata6	1.984	0.01101	0.04095
Tnrc6c	4.6139	2.936e-07	1.546e-05
Ccser2	1.6045	0.008192	0.0333
Tnrc6a	3.1613	2.25e-08	2.085e-06
Ccdc61	1.4608	0.008032	0.03291
Rc3h1	6.3415	2.96e-08	2.54e-06
Zc3h12c	1.8465	0.001063	0.007015
Smg7	3.5754	1.132e-09	2.384e-07
Cep250	1.9542	0.009711	0.03751
Stil	2.5794	0.0001612	0.001645
Pik3c2a	1.079	0.0007506	0.005351
Cep131	2.0221	0.002137	0.01204
Nup62	2.6559	6.279e-08	4.849e-06
Pan3	3.0679	1.996e-05	0.0003257
Lrrcc1	2.4426	0.00168	0.009981
Myof	3.3782	0.007126	0.03033
Helz	4.6492	1.206e-07	8.22e-06
Nckap5l	3.1014	7.411e-06	0.0001522
Cep70	3.0821	6.165e-05	0.0008089
Kif24	2.1325	0.0009978	0.006728
Tbc1d31	1.5297	0.002901	0.0156
Kiaa1328	2.3347	0.003324	0.01731
Sik3	4.4786	2.575e-06	7.366e-05
Nup98	2.4015	4.959e-09	7.181e-07
Gigyf2	6.3175	1.729e-12	2.003e-09
Cnot1	6.8405	1.006e-12	2.003e-09
Usp34	3.0466	2.847e-06	8.045e-05
Nemp1	4.6933	0.0001114	0.00131
Cpeb4	3.4905	0.0001017	0.001208
Prrc2b	4.2111	1.391e-05	0.0002518
Prrc2a	1.5562	2.138e-06	6.425e-05
Ppp6r1	3.242	0.0003127	0.002724
Mib1	2.0564	0.00166	0.009914
Nxf7	1.302	0.01095	0.04085
Stard9	1.7828	7.196e-07	3.031e-05
Rusc2	1.5696	0.01409	0.0494
Pum2	1.6124	0.0004536	0.003714
Kiaa0232	3.0278	0.0007217	0.005258
Pum1	1.7079	0.003488	0.01788
Nup214	3.117	5.747e-10	1.665e-07
Sdccag8	1.5395	0.001676	0.009981
Akna	3.2389	0.01344	0.04761
Ubap2l	1.3394	1.785e-06	5.744e-05
Znf598	2.3749	3.586e-05	0.000516
Lpp	1.9244	0.008821	0.03524
Tnpo1	5.0341	1.034e-09	2.384e-07
Cnot10	6.6248	4.343e-06	0.0001027
Nrdc	3.8881	0.0005418	0.004198
Marf1	2.7638	3.384e-05	0.0004931
Tnrc6b	3.5483	5.261e-11	3.047e-08
Unk	1.9738	0.005171	0.02385
Eif4e2	4.3295	4.118e-05	0.0005713
Cep85	3.0186	1.596e-08	1.68e-06
Cep295	4.0123	0.0005107	0.004038
Cnot4	3.8236	6.046e-07	2.747e-05
Nup54	3.0059	0.0004244	0.003516
Ythdf3	2.3554	2.027e-07	1.174e-05
Yars2	1.3338	0.009131	0.03623
Cep68	1.7812	0.005177	0.02385
Cnot2	6.1791	7.223e-09	9.298e-07
4931406P16Rik	1.9109	0.0008842	0.006097
Vwa8	1.2289	0.00504	0.0234
Txnl1	1.3419	0.0001894	0.001876
Nup88	3.5157	2.076e-05	0.000334
Cep57	1.5377	0.008813	0.03524
Scyl2	1.063	0.0001344	0.001462
Rpgrip1l	1.7342	0.001189	0.007524
Wdr47	1.8892	0.0005212	0.004108
Fam193a	2.2776	8.396e-09	9.726e-07
Aspm	1.4661	0.002921	0.01563
Ago2	2.7557	6.117e-09	8.337e-07
Spata2	2.4086	0.001044	0.006956
Gfm1	1.2041	0.006267	0.02745
Cnot3	5.2929	1.286e-06	4.532e-05
Edc3	1.3526	4.103e-06	9.902e-05
Ccdc14	2.0549	0.007057	0.03017
Cdk5rap2	1.3193	0.0007131	0.005252
Pom121	1.7219	1.749e-07	1.067e-05
Alms1	1.6594	0.0001205	0.00141
Nup58	3.2497	2.983e-05	0.0004402
Rcc1	4.3124	8.437e-07	3.355e-05
Oxnad1	1.1547	0.006604	0.0286
Ubap2	1.2404	1.676e-05	0.0002882
Depdc7	1.2187	1.378e-05	0.0002514
Dcp1a	1.5989	0.01166	0.04253
Mtif2	1.7007	0.01123	0.04138
Ythdf2	2.0875	1.31e-06	4.532e-05
Msi2	1.4667	5.785e-06	0.0001281
Itprid2	1.3765	0.00731	0.03068
Ppp6r3	1.2268	2.828e-05	0.0004227
Wdr6	1.3713	3.865e-05	0.0005427
Gigyf1	7.2822	4.422e-12	3.416e-09
Mrpl3	1.9501	0.002136	0.01204
Ankrd17	2.3628	1.808e-08	1.821e-06
Cnot11	4.329	2.042e-08	1.972e-06
Ccdc77	1.6244	0.0003775	0.003215
Amotl1	2.0804	0.001097	0.007161
Cnot8	4.2603	6.623e-10	1.705e-07
Zfyve19	6.3896	7.033e-11	3.259e-08
Etfb	1.1535	0.002051	0.01171
Ranbp2	3.7754	2.518e-10	8.335e-08
Eif4enif1	3.2453	0.0002005	0.001968
Clpx	1.0519	0.0008333	0.005833
Cnot9	4.0412	1.745e-06	5.693e-05
Tob2	5.3026	4.09e-09	7.057e-07
Pcm1	1.4497	3.672e-05	0.0005228
Ikbke	1.83	0.002188	0.01225
Tnip1	1.1371	0.003963	0.0195
Mcm3ap	2.1948	6.088e-05	0.0008061
Stau1	1.6036	0.005995	0.02636
Trip6	2.0973	0.004143	0.02016
Suclg2	1.1538	0.004159	0.02017

### Sheet: TID-WT vs. TID TZFmut
Gene.names	logFC_TTP__vs__ZNF	P.Value_TTP__vs__ZNF	adj.P.Val_TTP__vs__ZNF
Rps18;Rps18-ps5;r|F6YVP7|F6YVP7_MOUSE	1.4413	0.0001928	0.002723
Nfx1	1.2413	0.001415	0.01052
Ythdc2	1.8355	1.465e-05	0.00035
Slc4a1ap	1.8173	0.002277	0.01454
R3hdm1	2.8459	1.098e-07	8.477e-06
Srp72	3.1278	0.001205	0.009368
Mex3a	4.4792	3.062e-07	1.565e-05
Clta	2.2509	0.002726	0.01668
Phb2	1.0676	0.00109	0.008741
Banf1	2.0761	0.004084	0.02237
Atxn2	2.0327	1.415e-07	1.025e-05
Vamp8	1.1443	0.001302	0.009927
Dhfr	1.0197	0.002291	0.01454
Ca2	1.2711	0.0004376	0.00472
S100a4	1.2014	3.07e-05	0.0006466
Pdia4	1.8135	0.0114	0.04508
S100a10	1.1212	0.003459	0.02019
Mdh2	1.2305	0.000215	0.002896
Oas1g;Oas1a	1.0692	0.003717	0.02111
Rpsa	1.0964	0.003028	0.01794
Nme1	1.1637	0.009552	0.03924
Lgals3	1.0167	0.002616	0.01621
Ptbp1	1.1123	4.055e-05	0.0008315
Hk1	1.4825	0.01189	0.04653
Ppia	1.2994	6.359e-05	0.001169
Bsg	1.9386	9.499e-06	0.0002589
Cox4i1	1.8296	0.004697	0.02451
Cst3	2.4665	1.66e-05	0.0003845
Zfp36l2	1.5156	0.009634	0.03944
Ppib	1.0084	4.703e-05	0.0009081
Celf1	6.3476	1.569e-07	1.069e-05
Marcksl1	2.477	0.006241	0.02945
Kif2a	1.4623	0.002743	0.01668
Pabpc1	2.2471	1.596e-09	4.624e-07
Aimp1	1.1169	0.0005511	0.005528
Scp2	1.0666	0.006197	0.02936
Mif	1.3732	0.0003054	0.003704
Rpl12	1.0795	0.002423	0.0153
Pura	1.1052	0.002105	0.01382
H1-1	1.1623	0.01292	0.04946
Fkbp2	1.9842	0.01076	0.04297
Rab11a;Rab11b	1.0667	0.0009403	0.007809
Rpl36	2.1133	0.007359	0.03298
Pa2g4	1.1668	0.002032	0.01345
Rab7a	1.2266	0.0001436	0.002146
Hdgf	1.3505	0.007026	0.03192
Rpl10a	1.1366	0.0003838	0.004403
Cnbp	1.1118	0.003498	0.02036
Cox6b1	1.2352	0.0007479	0.006786
Pdcd5	2.3293	0.000438	0.00472
Erp29	1.0849	0.006204	0.02936
Eef1d	1.5063	7.15e-05	0.001255
Snrpa1	2.6271	1.741e-05	0.0003962
Ythdf1	1.6213	5.876e-07	2.723e-05
Cdc42	1.338	0.0007824	0.006945
Ube2n	1.1343	0.0004697	0.00497
Rpl27	1.0528	0.001018	0.008364
Timm13	1.7618	0.0002024	0.002788
Rps7	1.9237	0.0009046	0.007763
Rps13	1.0789	0.01252	0.04826
Snrpf	1.6406	0.007138	0.03224
Rpl23a	1.006	0.0001045	0.001659
Rps15	1.1776	0.001123	0.008969
Rps24	1.4409	0.001901	0.01288
Rps25	1.296	0.0005228	0.00536
Rpl30	1.6079	0.0003945	0.004459
Cycs	1.0655	0.0001824	0.002626
Rpl31	1.1107	0.0004733	0.004985
Rpl32	1.0404	0.0009352	0.007809
Ybx1	1.3119	0.0002679	0.00332
Vamp3;Vamp2	1.7914	0.001152	0.009103
Hmgb1	1.2303	0.003998	0.02206
Rps17	1.2944	0.01012	0.0412
Rps10	2.0886	0.0004024	0.004497
Pebp1	1.1808	0.0003883	0.00443
Tial1	1.7054	0.0007536	0.006786
Erh	1.3451	8.972e-05	0.001474
S100a13	1.8953	0.008936	0.03744
Atp1b3	1.3733	0.001313	0.00994
G3bp2	1.9342	0.001915	0.01294
Xrn1	1.0576	1.907e-05	0.0004168
G3bp1	2.264	6.897e-06	0.0002075
Rplp2;ENSMUSG00000118552	1.6529	6.542e-05	0.001193
Nme2	1.1132	0.0003196	0.003857
Ckb	1.1692	0.006447	0.02994
Fabp5	1.2971	0.0003657	0.004258
Lyar	1.9254	0.00287	0.01727
Patl1	1.5612	1.127e-06	4.353e-05
Myl12b;Myl9	2.9836	0.005235	0.02632
Fubp3	3.0447	1.084e-09	4.624e-07
Secisbp2	1.387	1.884e-05	0.0004158
Puf60	2.4267	0.004782	0.02479
Tnrc6c	1.2943	8.588e-06	0.0002369
Tnrc6a	1.3484	9.915e-06	0.0002671
Zc3hav1	1.1906	3.849e-06	0.0001286
Rc3h1	2.1232	8.662e-07	3.716e-05
Nufip2	1.3896	8.187e-06	0.0002285
Hnrnpd	1.0532	0.001536	0.01116
Caprin1	1.2649	2.262e-05	0.0004899
Msi1	1.8827	7.223e-08	6.694e-06
Fxr1	1.1856	0.001163	0.009103
Npm1	1.1025	0.000259	0.003268
Ndufa4	2.9806	0.008598	0.03669
Btf3	1.3857	0.0005178	0.005333
Hspe1;Hspe1-rs1	1.3884	0.0006193	0.005954
Mysm1	3.091	1.204e-05	0.0003148
Secisbp2l	2.7219	9.601e-05	0.001556
Larp4b	2.7796	7.569e-06	0.0002165
FAM120A	2.0164	2.239e-07	1.348e-05
Helz	1.4133	6.63e-06	0.0002021
Pwwp3a	1.7055	0.001433	0.01058
Cltb	2.5024	1.744e-05	0.0003962
Fndc3b	1.5755	0.0002291	0.003068
Gpbp1	1.004	0.001158	0.009103
Pabpc4	2.0091	6.902e-07	3.136e-05
Larp1	1.4518	5.053e-06	0.0001582
Ppp2r1a	2.2641	0.002144	0.01399
Syncrip	1.3926	0.0001799	0.002605
Cpeb4	2.714	9.568e-07	3.889e-05
Dzip3	2.179	0.0005317	0.005412
Atxn2l	1.5965	1.411e-07	1.025e-05
Prrc2a	1.2335	2.013e-06	7.289e-05
Nxf7	1.9057	1.316e-05	0.0003315
Gng5	1.7123	0.005555	0.02742
R3hdm2	1.7974	4.392e-05	0.0008628
Pum2	2.9846	1.485e-08	2.647e-06
Pum1	2.9227	3.185e-08	3.515e-06
Trim56	1.2618	0.0002595	0.003268
Samd4b	2.1617	0.0007503	0.006786
Ptbp3	2.2563	1.703e-08	2.819e-06
Tnrc6b	1.1263	4.119e-06	0.000134
Unk	1.9594	0.00415	0.02262
Ifi44	2.0352	0.0005121	0.005297
Larp4	1.5186	1.454e-05	0.00035
Ythdf3	1.6052	1.882e-06	6.923e-05
Mbnl2	1.7364	1.207e-06	4.584e-05
Fam120c	3.0562	2.7e-07	1.455e-05
Ttc27	3.2686	0.004008	0.02206
Stau2	3.1516	5.28e-07	2.496e-05
Ago2	1.2183	7.235e-07	3.224e-05
Spats2	1.0989	0.0002476	0.003223
Hnrnpl	1.2657	0.0001464	0.002174
Rbms2	2.8299	0.0009346	0.007809
Mrps23	2.3202	0.002732	0.01668
Cnot6l	2.4932	0.01017	0.04124
Oas3	1.549	5.75e-05	0.001083
Tdrd3	2.5287	2.608e-07	1.439e-05
Csde1	2.6132	2.732e-08	3.474e-06
Rbms1;Rbms3	3.0081	0.0007238	0.006708
Rbm47	5.2886	9.998e-08	8.273e-06
Ythdf2	1.4877	1.816e-07	1.202e-05
Msi2	2.0911	2.999e-08	3.474e-06
Tardbp	1.2004	3.107e-07	1.565e-05
Lrrc59	1.2251	0.0005444	0.005484
Pdia6	1.0941	0.005233	0.02632
Taldo1	2.6462	0.004865	0.02494
Apobec3	2.3636	0.000176	0.002565
Gpnmb	1.8327	0.003653	0.021
Arhgdia	1.2937	0.0001091	0.001709
Igf2bp3	1.0261	0.0001959	0.002734
Ndufa5	2.6037	0.00903	0.03763
Cox6c	1.1468	0.00296	0.01768
Cisd2	1.3984	0.0002627	0.003291
Ifitm3	2.0577	0.001314	0.00994
Pclaf	2.2516	0.002466	0.01553
Tmem33	2.1971	0.006347	0.02965
Chchd3	1.0582	0.005396	0.02689
Pfdn1	1.5643	0.001563	0.01128
Serbp1	1.2969	2.791e-06	9.65e-05
Rps19	1.3568	0.0001939	0.002723
Tmed10	1.1777	0.0008095	0.007159
Sarnp	1.8009	0.006151	0.02936
Atp6v1f	1.4435	0.008642	0.03673
Eef1e1	1.8705	0.01222	0.04744
Uqcrb	1.6044	0.0007556	0.006786
Arpc5l	1.7012	0.003697	0.02108
Tmem263	1.3329	0.003945	0.02192
Cnpy3	2.0652	0.0002591	0.003268
Upf1	2.1458	1.496e-07	1.05e-05
Eif4enif1	1.2368	8.411e-07	3.677e-05
Ralb	3.0817	1.392e-05	0.0003469
Mbnl1	1.9626	2.386e-07	1.348e-05
Tob2	1.0297	0.0005036	0.005233
Rhoa;Rhoc;r|Q9CR99|Q9CR99_MOUSE	1.0671	0.002498	0.01564
Eif3i	2.1329	0.008277	0.03591
Plod1	1.1414	0.01071	0.04287
Ak2	1.0279	0.001456	0.01071
Eif4h	1.0772	0.001274	0.009742
Fxr2	2.3898	0.002291	0.01454
Stau1	1.3389	5.802e-05	0.001084
Top3b	2.1133	1.503e-05	0.0003554

### Sheet: TID-TZFmut vs. TID-WT
Gene.names	logFC TID-WT vs. TID-TZFmut	P.Value TID-WT vs. TID-TZFmut	adj.P.Val TID-WT vs. TID-TZFmut
Crybg1	1.8517	2.958e-07	1.558e-05
Gpatch8	1.7047	0.01047	0.0422
Miip	3.1227	0.001192	0.009302
Cep152	1.0118	0.0002542	0.003268
Las1l	2.0583	0.0002527	0.003268
Arid1a	2.6816	0.0007465	0.006786
Phf3	3.2648	3.863e-05	0.0007992
Soga1	2.3698	0.000351	0.004171
Prr12	2.1951	0.0003825	0.004403
Ice1	3.5106	2.286e-07	1.348e-05
Zfp266	2.9732	0.0009656	0.00799
Cep350	1.0724	4.357e-05	0.0008628
Nup153	3.2976	1.821e-09	4.687e-07
Trip11	1.223	0.0004507	0.004834
Ahnak	1.1613	0.0002316	0.003068
Plekha5	1.1908	0.004596	0.02418
Sec16a	1.0437	0.0002317	0.003068
Tpr	2.0948	0.005563	0.02742
Sipa1l3	2.4679	0.001786	0.01235
Pcf11	2.306	0.0002471	0.003223
Zfp871	1.61	0.008686	0.03673
Ncoa3	1.4698	0.002867	0.01727
Kpna3	1.7586	0.0006143	0.005931
Cfdp1	2.805	0.000343	0.004097
Wiz	1.3063	0.009258	0.03837
Znf106	1.6538	0.003411	0.01995
Junb	3.667	0.000107	0.001686
Ercc5	2.6259	1.459e-05	0.00035
Crebbp	2.125	0.00143	0.01058
Rangap1	2.8666	1.08e-07	8.477e-06
Nf2	1.2255	0.001941	0.01307
Fosl2	2.9837	8.945e-05	0.001474
Map3k1	1.4998	0.001995	0.01332
Cux1	5.6731	2.598e-08	3.474e-06
Anapc1	1.0106	0.0004899	0.005136
Exosc10	2.6656	0.005842	0.02836
Hps5	1.86	0.002286	0.01454
Mrtfb	2.2826	0.003682	0.02106
Sumo1	3.6464	1.802e-05	0.0004023
Ube2i	2.028	7.164e-08	6.694e-06
Kpnb1	3.9966	3.4e-06	0.0001158
Ica1	1.2688	0.0009362	0.007809
Smarcc1	1.5581	0.005586	0.02742
Brca2	2.6797	0.003037	0.01795
MGI:1921461	2.3057	0.001702	0.01195
Gpatch4	1.7941	0.0006784	0.00639
Micall2	2.244	0.001862	0.01269
Yeats2	1.6128	0.007499	0.03322
Wdr62	1.1699	0.0002806	0.00344
Spata6	1.339	0.009727	0.03968
Aak1	1.0708	0.004846	0.02493
Ccdc61	1.9908	0.008683	0.03673
Ahnak2	1.1609	2.59e-06	9.091e-05
Tet2	3.7877	1.212e-05	0.0003148
Phactr4	1.8408	0.003664	0.02101
Thrap3	1.0908	0.006958	0.03186
Prag1	1.0957	0.0007144	0.006647
Synrg	1.0507	1.806e-05	0.0004023
Nfatc2	3.1835	3.886e-06	0.0001286
Hells	1.9687	8.442e-08	7.523e-06
Ncor1	5.3079	4.595e-08	4.629e-06
Stil	2.2009	0.0005997	0.005813
Ppp2r5c	1.3894	0.0001637	0.0024
Ncoa2	2.0611	0.0001331	0.002003
Nin	1.7202	0.002683	0.01653
Nab1	3.2584	0.0002846	0.003471
Hcfc1	1.8325	4.32e-05	0.0008628
Znf638	1.8527	0.0001149	0.001787
Cep131	1.3425	0.001836	0.0126
Vcan	1.1971	1.652e-05	0.0003845
Speg	2.5047	0.003823	0.0214
Zyx	1.003	0.004769	0.02479
Nup62	2.5508	2.935e-08	3.474e-06
Arhgap30	1.0609	0.01165	0.0458
Sbno1	1.1804	0.0002046	0.002788
Cdk13	1.7561	4.394e-05	0.0008628
Jmjd1c	4.9449	5.035e-07	2.431e-05
Ehbp1	1.0936	0.01084	0.04315
Nckap5l	1.602	4.165e-06	0.000134
Ralgapa1	2.518	8.424e-05	0.001414
Nipbl	1.3134	0.006071	0.02912
Rprd2	6.679	1.924e-08	2.973e-06
Kiaa1328	1.4074	0.001619	0.01158
Ppp4r3a	2.6817	9.822e-05	0.00158
Sik3	3.0779	3.896e-08	4.104e-06
Nup98	2.8846	3.518e-10	2.038e-07
Phf21a	1.9935	0.001376	0.01032
Kdm3b	5.6087	1.075e-06	4.223e-05
Usp34	3.165	2.095e-07	1.348e-05
Akap9	1.1374	0.0002472	0.003223
Ppp6r1	1.1506	0.0004323	0.004718
Sgo2	5.2238	4.722e-09	1.094e-06
Stard9	1.2465	1.133e-05	0.0003016
Rusc2	3.4921	7.368e-05	0.001274
Nup214	3.2002	9.735e-11	7.519e-08
Akna	1.4872	0.004216	0.02288
Ppp1r10	1.4203	0.004686	0.02451
Crybg3	1.3057	1.43e-05	0.00035
Dhx38	1.7407	0.0001857	0.002639
Ofd1	2.1398	0.004796	0.0248
Ddx42	1.9028	0.01121	0.04445
Ankrd26	2.3171	0.001044	0.0084
Lpp	2.1794	0.007515	0.03323
Tnpo1	3.978	1.307e-09	4.624e-07
Nrdc	3.6671	0.0005934	0.005813
Zc3h14	2.1901	0.0003998	0.004497
Eea1	1.3743	0.004527	0.02395
Cep295	1.7629	0.00498	0.02536
Nup54	2.4972	0.0001247	0.001888
Dock1	1.8364	0.00585	0.02836
Kank2	1.1055	0.002287	0.01454
Znf609	2.0707	0.001023	0.008379
Trim35	2.0362	0.004777	0.02479
Cep68	1.2349	0.009142	0.03796
Sipa1l1	1.9246	0.0005974	0.005813
Ppfibp1	1.6763	0.002608	0.0162
Nup88	2.9715	5.991e-09	1.262e-06
Cep57	1.1368	0.01198	0.04681
Pask	1.2751	0.004282	0.02313
Rpgrip1l	1.178	0.001964	0.01315
Bcor	2.9776	4.93e-06	0.0001565
Sugp2	2.3652	0.001033	0.0084
Aspm	1.0155	0.005663	0.02774
Rbm17	1.7998	7.007e-05	0.001239
Spata2	1.9794	0.007092	0.03209
Paf1	2.4233	4.822e-05	0.0009233
Champ1	3.4926	7.194e-06	0.0002088
Cdk5rap2	1.045	0.002483	0.01559
Pom121	4.7986	9.403e-11	7.519e-08
IntS13	1.9718	0.009661	0.03948
Cacul1	1.3623	0.000414	0.00459
Bud13	2.3523	0.006847	0.03148
Nup58	3.5434	2.355e-07	1.348e-05
Ssx2ip	1.6464	0.002209	0.01426
Gripap1	1.0332	0.003833	0.0214
Ccar2	1.9907	6.849e-05	0.00123
Rcc1	5.3015	2.663e-08	3.474e-06
Fam114a2	1.4299	0.00644	0.02994
Gatad2b	2.4306	0.00312	0.01839
Pxn	1.0176	0.0006896	0.006443
Psme3ip1	2.763	0.0009388	0.007809
Ipo9	1.2629	0.002	0.01332
Bicd2	1.6591	0.0006228	0.005963
Itprid2	2.6444	0.005019	0.0255
Clip1	2.1379	0.001043	0.0084
Ppp4r3b	2.2219	0.001668	0.01182
Prpf3	4.1808	1.066e-06	4.223e-05
Spdl1	1.4891	0.005275	0.02642
Rbm10	1.7364	0.004382	0.02345
Bhlhe41	2.41	0.0004627	0.00494
Snw1	2.0217	0.0008445	0.007424
Rprd1b	1.9779	0.006276	0.02949
Ranbp3	4.1793	8.928e-08	7.662e-06
Exo5	1.7193	0.0008918	0.007681
Snx7	1.8667	0.01215	0.04725
Ccdc77	1.1521	0.0009082	0.007765
Bcl9	2.8491	7.099e-06	0.0002088
Amotl1	2.0635	0.00867	0.03673
Zfyve19	5.9172	1.428e-09	4.624e-07
Cmtr1	2.3767	0.000197	0.002734
Gpatch1	1.8138	9e-07	3.732e-05
Akap8	2.2174	7.209e-06	0.0002088
Xab2	1.9379	7.843e-09	1.514e-06
Ipo7	1.4808	0.0002655	0.003308
Scel	2.2246	0.0005399	0.005462
Set	1.7639	2.398e-06	8.547e-05
Lima1	1.5029	0.002081	0.0137
Ranbp2	3.774	3.27e-11	7.519e-08
Gtf2i	1.8994	0.003702	0.02108
Nup50	3.3937	0.000119	0.001826
Flii	2.568	0.001619	0.01158
Tacc2	1.4766	7.295e-05	0.001271
Zfhx4	4.7047	6.354e-06	0.0001963
Zeb2	5.3754	2.317e-07	1.348e-05
Ylpm1	7.4588	4.689e-07	2.312e-05
Pcm1	1.2272	5.015e-05	0.0009525
Ncor2	2.1007	9.02e-07	3.732e-05
Mcm3ap	4.272	1.665e-06	6.222e-05
Nfat5	1.4166	1.285e-05	0.0003272
Adnp	2.8487	3.706e-05	0.0007736
Sart1	1.9918	5.917e-05	0.001097
Rbm6	2.5098	2.455e-05	0.000522
