## Supplementary Table 7 for "Pre-mRNA fate decision safeguards the fidelity of the inflammatory response"

### Sheet: Info
Description
Amica file (Supplementary Table 1) and Ms report (Supplementary Table 5) were analyzed with the amica software. Filters were set to log2 FC > 1 and padj. ≤ 0.05 to identify common enriched proteins in WT-APX vs. GFP-APX comparison and TID-WT vs. TID-E comparision.
64 identified proteins in shared_enriched_proteins_WTvs.b (background, GFP-APX; TID-E) were subjected to over-representation analysis using the amica software. All identified GO terms of the categories GO_CC, BP, and MF are listed containing, source, term_ID, term_name, p_value,term_size, intersection_size, intersection. Top 10 terms, are highlighted in yellow.

### Sheet: shared_enriched_proteins WTvs.b
Gene.names	log2FC WT-APX vs. GFP-APX	P.Value WT-APX vs. GFP-APX	adj.P.Val WT-APX vs. GFP-APX	log2FC TID-WT vs. TID-E	P.Value TID-WT vs. TID-E	adj.P.Val TID-WT vs. TID-E
AGO2	2.3671	1.294e-06	0.000423	3.974	1.559e-10	4.514e-08
ATXN2	1.6287	4.901e-06	0.0005758	3.3198	0.0006934	0.00357
ATXN2L	1.5179	3.918e-06	0.0005129	2.018	2.558e-08	1.185e-06
CELF1	1.4856	0.002702	0.01635	6.0526	1.769e-08	9.998e-07
CEP85	1.456	0.0001159	0.002648	3.2947	8.95e-09	6.284e-07
CNOT1	2.1434	6.426e-06	0.0005837	7.4698	6.668e-13	1.545e-09
CNOT10	1.4899	0.000137	0.002836	7.1245	2.546e-06	4.306e-05
CNOT11	1.1477	0.009892	0.03886	4.8318	1.562e-09	2.057e-07
CNOT2	3.3746	0.0002966	0.004596	6.8808	2.226e-09	2.456e-07
CNOT3	2.7327	6.949e-06	0.0005837	5.7763	5.373e-07	1.297e-05
CNOT4	2.4996	0.0005376	0.006267	4.2916	1.244e-07	4.037e-06
CNOT8	1.82	0.001527	0.01155	4.8251	6.91e-10	1.278e-07
CPEB4	1.3987	0.001424	0.01108	6.2045	3.951e-07	9.844e-06
CSDE1	1.4666	1.278e-05	0.0008111	2.5611	1.219e-08	7.632e-07
DCP1A	2.1596	5.079e-06	0.0005758	1.7943	0.007735	0.02609
DCP1B	2.7367	6.328e-06	0.0005837	2.4123	5.527e-06	7.731e-05
DDX6	1.4567	3.642e-05	0.001465	2.6398	1.376e-07	4.14e-06
DZIP3	3.4372	3.441e-05	0.001404	2.6457	9.499e-05	0.0007123
EDC3	2.1358	4.874e-07	0.0004122	1.4611	2.288e-06	3.927e-05
EIF4ENIF1	2.4686	2.867e-06	0.0005129	4.4821	1.766e-05	0.0001858
FAM120A	1.0323	2.196e-05	0.001152	2.0557	1.572e-07	4.58e-06
FMR1	1.1415	1.076e-05	0.0007342	1.5329	0.001399	0.006345
FNDC3B	1.1402	0.003087	0.01763	2.7286	0.0001409	0.0009661
FUBP3	2.1178	2.061e-05	0.001132	4.0345	7.172e-10	1.278e-07
FXR1	1.4874	3.893e-06	0.0005129	1.3078	5.339e-05	0.0004434
GIGYF1	5.413	0.0001209	0.002661	7.5408	5.114e-12	3.447e-09
GIGYF2	2.0936	1.018e-06	0.000423	6.3713	2.23e-12	2.583e-09
GPBP1	1.9068	0.001528	0.01155	1.8709	0.0001303	0.0009037
HELZ	2.6807	0.001932	0.01333	6.0625	2.864e-09	3.016e-07
LARP4B	1.042	4.994e-05	0.001698	2.9255	3.458e-05	0.0003118
MEX3A	3.6799	6.854e-06	0.0005837	4.3597	6.321e-08	2.401e-06
MSI1	3.7288	4.26e-05	0.001554	3.9821	0.0009521	0.004548
MSI2	2.386	6.645e-06	0.0005837	3.5578	2.01e-09	2.328e-07
NFX1	1.0359	6.401e-05	0.001953	2.923	7.338e-05	0.0005705
NUFIP2	1.8742	9.754e-06	0.0007197	1.4749	2.546e-06	4.306e-05
OTUD4	1.1647	9.019e-05	0.0023	1.4862	1.062e-06	2.178e-05
PABPC1;PABPC3	1.412	0.0005474	0.00633	2.818	6.059e-09	4.68e-07
PABPC4	1.4877	2.494e-05	0.001187	2.7452	5.824e-07	1.338e-05
PATL1	2.3707	9.352e-07	0.000423	3.1026	9.522e-09	6.304e-07
PUM1	2.1563	5.77e-06	0.0005837	4.6306	1.34e-06	2.609e-05
PUM2	3.0943	0.002779	0.0166	4.597	2.752e-08	1.25e-06
R3HDM1	1.4996	4.419e-05	0.001578	3.8799	1.272e-07	4.037e-06
R3HDM2	1.9105	9.454e-05	0.002348	2.4746	7.964e-07	1.708e-05
RBMS1	4.1902	6.238e-06	0.0005837	2.089	0.001011	0.004775
RBMS2	3.975	0.001381	0.01093	2.6902	0.0007358	0.003764
RC3H1	1.7029	6.722e-05	0.001953	8.4647	1.188e-09	1.721e-07
RC3H2	2.5738	0.0005131	0.006184	2.571	0.0003465	0.002028
SAMD4B	1.0656	0.01441	0.04994	1.583	0.001779	0.00779
SMG1	1.6939	0.001089	0.009428	1.5844	0.0102	0.03278
SMG7	1.8531	0.0004039	0.005414	4.519	3.037e-11	1.173e-08
SYNCRIP	1.149	0.000379	0.005219	1.2236	0.001558	0.006927
TIAL1	2.035	2.46e-05	0.001187	2.105	0.0008728	0.004257
TNRC6A	2.348	5.774e-07	0.0004122	4.5098	1.598e-09	2.057e-07
TNRC6B	1.7792	2.293e-05	0.001169	4.6746	5.952e-12	3.447e-09
TNRC6C	1.327	0.0002705	0.00444	5.9082	2.301e-08	1.135e-06
UBAP2	1.6189	3.148e-06	0.0005129	1.8042	3.111e-07	8.076e-06
UBAP2L	1.4435	0.0002057	0.00365	2.1	1.96e-08	1.031e-06
UNK	1.3838	0.0005924	0.006659	3.9333	9.781e-07	2.042e-05
UPF1	1.1277	0.01274	0.04629	2.7764	5.253e-08	2.099e-06
XRN1	2.0829	2.633e-06	0.0005129	1.9408	9.348e-08	3.371e-06
YTHDF1	1.5493	7.208e-05	0.002038	3.592	5.089e-10	1.072e-07
YTHDF2	1.846	1.119e-05	0.0007342	3.5752	6.739e-09	5.037e-07
YTHDF3	1.8753	2.357e-05	0.001181	3.9606	1.052e-09	1.626e-07
ZC3H7A	1.2479	0.0009287	0.008841	4.6283	5.643e-06	7.829e-05

### Sheet: GO_CC
source	term_id	term_name	p_value	term_size	intersection_size	intersection
GO:CC	GO:0036464	cytoplasmic ribonucleoprotein granule	3.64321e-50	234	36	AGO2,ATXN2,ATXN2L,CELF1,CNOT1,CNOT2,CNOT3,CNOT8,DCP1A,DCP1B,DDX6,EDC3,EIF4ENIF1,FMR1,FXR1,GIGYF2,HELZ,LARP4B,MEX3A,NUFIP2,PABPC1,PABPC4,PATL1,PUM1,PUM2,RC3H1,SAMD4B,SMG1,TIAL1,TNRC6A,TNRC6B,TNRC6C,UBAP2,YTHDF1,YTHDF2,YTHDF3
GO:CC	GO:0035770	ribonucleoprotein granule	5.44259e-49	251	36	AGO2,ATXN2,ATXN2L,CELF1,CNOT1,CNOT2,CNOT3,CNOT8,DCP1A,DCP1B,DDX6,EDC3,EIF4ENIF1,FMR1,FXR1,GIGYF2,HELZ,LARP4B,MEX3A,NUFIP2,PABPC1,PABPC4,PATL1,PUM1,PUM2,RC3H1,SAMD4B,SMG1,TIAL1,TNRC6A,TNRC6B,TNRC6C,UBAP2,YTHDF1,YTHDF2,YTHDF3
GO:CC	GO:0000932	P-body	2.99129e-34	84	22	AGO2,CNOT1,CNOT2,CNOT3,CNOT8,DCP1A,DCP1B,DDX6,EDC3,EIF4ENIF1,MEX3A,PATL1,PUM1,RC3H1,SAMD4B,TNRC6A,TNRC6B,TNRC6C,UBAP2,YTHDF1,YTHDF2,YTHDF3
GO:CC	GO:0099080	supramolecular complex	8.22178e-27	1010	36	AGO2,ATXN2,ATXN2L,CELF1,CNOT1,CNOT2,CNOT3,CNOT8,DCP1A,DCP1B,DDX6,EDC3,EIF4ENIF1,FMR1,FXR1,GIGYF2,HELZ,LARP4B,MEX3A,NUFIP2,PABPC1,PABPC4,PATL1,PUM1,PUM2,RC3H1,SAMD4B,SMG1,TIAL1,TNRC6A,TNRC6B,TNRC6C,UBAP2,YTHDF1,YTHDF2,YTHDF3
GO:CC	GO:0010494	cytoplasmic stress granule	2.7523e-26	79	18	ATXN2,ATXN2L,CELF1,DDX6,FMR1,FXR1,GIGYF2,LARP4B,NUFIP2,PABPC1,PABPC4,PUM1,PUM2,RC3H1,TIAL1,YTHDF1,YTHDF2,YTHDF3
GO:CC	GO:0030014	CCR4-NOT complex	5.15977e-14	16	8	CNOT1,CNOT10,CNOT11,CNOT2,CNOT3,CNOT4,CNOT8,PATL1
GO:CC	GO:0005829	cytosol	5.8637e-12	5203	47	AGO2,ATXN2,ATXN2L,CEP85,CNOT1,CNOT10,CNOT11,CNOT2,CNOT3,CNOT4,CNOT8,CSDE1,DCP1A,DCP1B,DDX6,EDC3,FAM120A,FMR1,FXR1,GIGYF1,GIGYF2,GPBP1,HELZ,LARP4B,MEX3A,MSI2,NFX1,NUFIP2,OTUD4,PABPC1,PABPC4,PATL1,PUM1,PUM2,RBMS1,RBMS2,SAMD4B,SMG1,SMG7,TIAL1,TNRC6A,TNRC6B,TNRC6C,UPF1,XRN1,YTHDF2,YTHDF3
GO:CC	GO:1990904	ribonucleoprotein complex	9.77776e-11	644	19	AGO2,ATXN2,CELF1,CPEB4,DDX6,FMR1,FXR1,LARP4B,MSI1,MSI2,NUFIP2,PABPC1,PABPC4,RBMS1,RBMS2,SMG7,TNRC6A,UNK,UPF1
GO:CC	GO:0005844	polysome	5.26758e-10	68	9	AGO2,ATXN2,FMR1,FXR1,LARP4B,MSI1,MSI2,NUFIP2,UNK
GO:CC	GO:0043232	intracellular non-membrane-bounded organelle	6.7523e-08	4439	39	AGO2,ATXN2,ATXN2L,CELF1,CEP85,CNOT1,CNOT2,CNOT3,CNOT8,DCP1A,DCP1B,DDX6,EDC3,EIF4ENIF1,FMR1,FXR1,GIGYF2,HELZ,LARP4B,MEX3A,NFX1,NUFIP2,PABPC1,PABPC4,PATL1,PUM1,PUM2,RC3H1,SAMD4B,SMG1,TIAL1,TNRC6A,TNRC6B,TNRC6C,UBAP2,UPF1,YTHDF1,YTHDF2,YTHDF3
GO:CC	GO:0043228	non-membrane-bounded organelle	6.80144e-08	4440	39	AGO2,ATXN2,ATXN2L,CELF1,CEP85,CNOT1,CNOT2,CNOT3,CNOT8,DCP1A,DCP1B,DDX6,EDC3,EIF4ENIF1,FMR1,FXR1,GIGYF2,HELZ,LARP4B,MEX3A,NFX1,NUFIP2,PABPC1,PABPC4,PATL1,PUM1,PUM2,RC3H1,SAMD4B,SMG1,TIAL1,TNRC6A,TNRC6B,TNRC6C,UBAP2,UPF1,YTHDF1,YTHDF2,YTHDF3
GO:CC	GO:0005737	cytoplasm	5.21308e-07	10660	57	AGO2,ATXN2,ATXN2L,CELF1,CEP85,CNOT1,CNOT10,CNOT11,CNOT2,CNOT3,CNOT4,CNOT8,CPEB4,CSDE1,DCP1A,DCP1B,DDX6,DZIP3,EDC3,EIF4ENIF1,FAM120A,FMR1,FUBP3,FXR1,GIGYF1,GIGYF2,GPBP1,HELZ,LARP4B,MEX3A,MSI1,MSI2,NFX1,NUFIP2,OTUD4,PABPC1,PABPC4,PATL1,PUM1,PUM2,RBMS1,RBMS2,RC3H1,SAMD4B,SMG1,SMG7,TIAL1,TNRC6A,TNRC6B,TNRC6C,UBAP2,UBAP2L,UPF1,XRN1,YTHDF1,YTHDF2,YTHDF3
GO:CC	GO:0030015	CCR4-NOT core complex	5.76446e-07	6	4	CNOT1,CNOT2,CNOT3,CNOT8
GO:CC	GO:0031332	RNAi effector complex	0.00407163	14	3	AGO2,DDX6,TNRC6A
GO:CC	GO:0016442	RISC complex	0.00407163	14	3	AGO2,DDX6,TNRC6A
GO:CC	GO:0044326	dendritic spine neck	0.0100676	3	2	FMR1,FXR1
GO:CC	GO:0005622	intracellular anatomical structure	0.0114235	13424	58	AGO2,ATXN2,ATXN2L,CELF1,CEP85,CNOT1,CNOT10,CNOT11,CNOT2,CNOT3,CNOT4,CNOT8,CPEB4,CSDE1,DCP1A,DCP1B,DDX6,DZIP3,EDC3,EIF4ENIF1,FAM120A,FMR1,FUBP3,FXR1,GIGYF1,GIGYF2,GPBP1,HELZ,LARP4B,MEX3A,MSI1,MSI2,NFX1,NUFIP2,OTUD4,PABPC1,PABPC4,PATL1,PUM1,PUM2,RBMS1,RBMS2,RC3H1,RC3H2,SAMD4B,SMG1,SMG7,TIAL1,TNRC6A,TNRC6B,TNRC6C,UBAP2,UBAP2L,UPF1,XRN1,YTHDF1,YTHDF2,YTHDF3
GO:CC	GO:1902737	dendritic filopodium	0.0200894	4	2	FMR1,FXR1
GO:CC	GO:0106002	mCRD-mediated mRNA stability complex	0.033406	5	2	CSDE1,PABPC1

### Sheet: GO_BP
source	term_id	term_name	p_value	term_size	intersection_size	intersection
GO:BP	GO:0006402	mRNA catabolic process	3.41101e-48	224	35	AGO2,CELF1,CNOT1,CNOT10,CNOT11,CNOT2,CNOT3,CNOT4,CNOT8,CSDE1,DCP1A,DCP1B,EDC3,EIF4ENIF1,FMR1,FXR1,GIGYF2,LARP4B,PABPC1,PATL1,PUM1,PUM2,RC3H1,RC3H2,SAMD4B,SMG1,SMG7,TNRC6A,TNRC6B,TNRC6C,UPF1,XRN1,YTHDF1,YTHDF2,YTHDF3
GO:BP	GO:0010608	post-transcriptional regulation of gene expression	3.13318e-47	429	40	AGO2,ATXN2,CELF1,CNOT1,CNOT10,CNOT11,CNOT2,CNOT3,CNOT4,CNOT8,CPEB4,CSDE1,DCP1A,DCP1B,DDX6,EIF4ENIF1,FMR1,FXR1,GIGYF2,HELZ,LARP4B,MSI1,MSI2,PABPC1,PATL1,PUM1,PUM2,RC3H1,RC3H2,SAMD4B,TIAL1,TNRC6A,TNRC6B,TNRC6C,UNK,UPF1,YTHDF1,YTHDF2,YTHDF3,ZC3H7A
GO:BP	GO:0006401	RNA catabolic process	4.41967e-47	272	36	AGO2,CELF1,CNOT1,CNOT10,CNOT11,CNOT2,CNOT3,CNOT4,CNOT8,CSDE1,DCP1A,DCP1B,EDC3,EIF4ENIF1,FMR1,FXR1,GIGYF2,LARP4B,PABPC1,PABPC4,PATL1,PUM1,PUM2,RC3H1,RC3H2,SAMD4B,SMG1,SMG7,TNRC6A,TNRC6B,TNRC6C,UPF1,XRN1,YTHDF1,YTHDF2,YTHDF3
GO:BP	GO:0017148	negative regulation of translation	5.93418e-46	172	32	AGO2,CELF1,CNOT1,CNOT10,CNOT11,CNOT2,CNOT3,CNOT4,CNOT8,CPEB4,CSDE1,DCP1A,DCP1B,DDX6,EIF4ENIF1,FMR1,FXR1,GIGYF2,PABPC1,PATL1,PUM1,RC3H1,RC3H2,SAMD4B,TNRC6A,TNRC6B,TNRC6C,UNK,UPF1,YTHDF1,YTHDF2,YTHDF3
GO:BP	GO:0061157	mRNA destabilization	1.14679e-45	95	28	AGO2,CELF1,CNOT1,CNOT10,CNOT11,CNOT2,CNOT3,CNOT4,CNOT8,CSDE1,DCP1A,DCP1B,EIF4ENIF1,FXR1,GIGYF2,PABPC1,PATL1,PUM1,RC3H1,RC3H2,SAMD4B,TNRC6A,TNRC6B,TNRC6C,UPF1,YTHDF1,YTHDF2,YTHDF3
GO:BP	GO:0043488	regulation of mRNA stability	2.37815e-45	155	31	AGO2,CELF1,CNOT1,CNOT10,CNOT11,CNOT2,CNOT3,CNOT4,CNOT8,CSDE1,DCP1A,DCP1B,EIF4ENIF1,FMR1,FXR1,GIGYF2,LARP4B,PABPC1,PATL1,PUM1,PUM2,RC3H1,RC3H2,SAMD4B,TNRC6A,TNRC6B,TNRC6C,UPF1,YTHDF1,YTHDF2,YTHDF3
GO:BP	GO:0050779	RNA destabilization	3.16957e-45	98	28	AGO2,CELF1,CNOT1,CNOT10,CNOT11,CNOT2,CNOT3,CNOT4,CNOT8,CSDE1,DCP1A,DCP1B,EIF4ENIF1,FXR1,GIGYF2,PABPC1,PATL1,PUM1,RC3H1,RC3H2,SAMD4B,TNRC6A,TNRC6B,TNRC6C,UPF1,YTHDF1,YTHDF2,YTHDF3
GO:BP	GO:0061014	positive regulation of mRNA catabolic process	4.41176e-45	99	28	AGO2,CELF1,CNOT1,CNOT10,CNOT11,CNOT2,CNOT3,CNOT4,CNOT8,CSDE1,DCP1A,DCP1B,EIF4ENIF1,FXR1,GIGYF2,PABPC1,PATL1,PUM1,RC3H1,RC3H2,SAMD4B,TNRC6A,TNRC6B,TNRC6C,UPF1,YTHDF1,YTHDF2,YTHDF3
GO:BP	GO:0043487	regulation of RNA stability	2.45944e-44	166	31	AGO2,CELF1,CNOT1,CNOT10,CNOT11,CNOT2,CNOT3,CNOT4,CNOT8,CSDE1,DCP1A,DCP1B,EIF4ENIF1,FMR1,FXR1,GIGYF2,LARP4B,PABPC1,PATL1,PUM1,PUM2,RC3H1,RC3H2,SAMD4B,TNRC6A,TNRC6B,TNRC6C,UPF1,YTHDF1,YTHDF2,YTHDF3
GO:BP	GO:0034249	negative regulation of amide metabolic process	3.91107e-44	194	32	AGO2,CELF1,CNOT1,CNOT10,CNOT11,CNOT2,CNOT3,CNOT4,CNOT8,CPEB4,CSDE1,DCP1A,DCP1B,DDX6,EIF4ENIF1,FMR1,FXR1,GIGYF2,PABPC1,PATL1,PUM1,RC3H1,RC3H2,SAMD4B,TNRC6A,TNRC6B,TNRC6C,UNK,UPF1,YTHDF1,YTHDF2,YTHDF3
GO:BP	GO:0061013	regulation of mRNA catabolic process	6.72133e-44	171	31	AGO2,CELF1,CNOT1,CNOT10,CNOT11,CNOT2,CNOT3,CNOT4,CNOT8,CSDE1,DCP1A,DCP1B,EIF4ENIF1,FMR1,FXR1,GIGYF2,LARP4B,PABPC1,PATL1,PUM1,PUM2,RC3H1,RC3H2,SAMD4B,TNRC6A,TNRC6B,TNRC6C,UPF1,YTHDF1,YTHDF2,YTHDF3
GO:BP	GO:0006417	regulation of translation	2.56913e-43	342	36	AGO2,ATXN2,CELF1,CNOT1,CNOT10,CNOT11,CNOT2,CNOT3,CNOT4,CNOT8,CPEB4,CSDE1,DCP1A,DCP1B,DDX6,EIF4ENIF1,FMR1,FXR1,GIGYF2,LARP4B,MSI1,MSI2,PABPC1,PATL1,PUM1,RC3H1,RC3H2,SAMD4B,TNRC6A,TNRC6B,TNRC6C,UNK,UPF1,YTHDF1,YTHDF2,YTHDF3
GO:BP	GO:0034655	nucleobase-containing compound catabolic process	5.40609e-42	371	36	AGO2,CELF1,CNOT1,CNOT10,CNOT11,CNOT2,CNOT3,CNOT4,CNOT8,CSDE1,DCP1A,DCP1B,EDC3,EIF4ENIF1,FMR1,FXR1,GIGYF2,LARP4B,PABPC1,PABPC4,PATL1,PUM1,PUM2,RC3H1,RC3H2,SAMD4B,SMG1,SMG7,TNRC6A,TNRC6B,TNRC6C,UPF1,XRN1,YTHDF1,YTHDF2,YTHDF3
GO:BP	GO:1903313	positive regulation of mRNA metabolic process	2.01238e-41	129	28	AGO2,CELF1,CNOT1,CNOT10,CNOT11,CNOT2,CNOT3,CNOT4,CNOT8,CSDE1,DCP1A,DCP1B,EIF4ENIF1,FXR1,GIGYF2,PABPC1,PATL1,PUM1,RC3H1,RC3H2,SAMD4B,TNRC6A,TNRC6B,TNRC6C,UPF1,YTHDF1,YTHDF2,YTHDF3
GO:BP	GO:0034248	regulation of amide metabolic process	5.58557e-41	395	36	AGO2,ATXN2,CELF1,CNOT1,CNOT10,CNOT11,CNOT2,CNOT3,CNOT4,CNOT8,CPEB4,CSDE1,DCP1A,DCP1B,DDX6,EIF4ENIF1,FMR1,FXR1,GIGYF2,LARP4B,MSI1,MSI2,PABPC1,PATL1,PUM1,RC3H1,RC3H2,SAMD4B,TNRC6A,TNRC6B,TNRC6C,UNK,UPF1,YTHDF1,YTHDF2,YTHDF3
GO:BP	GO:0044270	cellular nitrogen compound catabolic process	1.41401e-40	405	36	AGO2,CELF1,CNOT1,CNOT10,CNOT11,CNOT2,CNOT3,CNOT4,CNOT8,CSDE1,DCP1A,DCP1B,EDC3,EIF4ENIF1,FMR1,FXR1,GIGYF2,LARP4B,PABPC1,PABPC4,PATL1,PUM1,PUM2,RC3H1,RC3H2,SAMD4B,SMG1,SMG7,TNRC6A,TNRC6B,TNRC6C,UPF1,XRN1,YTHDF1,YTHDF2,YTHDF3
GO:BP	GO:0046700	heterocycle catabolic process	1.41401e-40	405	36	AGO2,CELF1,CNOT1,CNOT10,CNOT11,CNOT2,CNOT3,CNOT4,CNOT8,CSDE1,DCP1A,DCP1B,EDC3,EIF4ENIF1,FMR1,FXR1,GIGYF2,LARP4B,PABPC1,PABPC4,PATL1,PUM1,PUM2,RC3H1,RC3H2,SAMD4B,SMG1,SMG7,TNRC6A,TNRC6B,TNRC6C,UPF1,XRN1,YTHDF1,YTHDF2,YTHDF3
GO:BP	GO:0019439	aromatic compound catabolic process	4.17614e-40	417	36	AGO2,CELF1,CNOT1,CNOT10,CNOT11,CNOT2,CNOT3,CNOT4,CNOT8,CSDE1,DCP1A,DCP1B,EDC3,EIF4ENIF1,FMR1,FXR1,GIGYF2,LARP4B,PABPC1,PABPC4,PATL1,PUM1,PUM2,RC3H1,RC3H2,SAMD4B,SMG1,SMG7,TNRC6A,TNRC6B,TNRC6C,UPF1,XRN1,YTHDF1,YTHDF2,YTHDF3
GO:BP	GO:1901361	organic cyclic compound catabolic process	3.04358e-39	440	36	AGO2,CELF1,CNOT1,CNOT10,CNOT11,CNOT2,CNOT3,CNOT4,CNOT8,CSDE1,DCP1A,DCP1B,EDC3,EIF4ENIF1,FMR1,FXR1,GIGYF2,LARP4B,PABPC1,PABPC4,PATL1,PUM1,PUM2,RC3H1,RC3H2,SAMD4B,SMG1,SMG7,TNRC6A,TNRC6B,TNRC6C,UPF1,XRN1,YTHDF1,YTHDF2,YTHDF3
GO:BP	GO:1903311	regulation of mRNA metabolic process	2.75824e-37	271	31	AGO2,CELF1,CNOT1,CNOT10,CNOT11,CNOT2,CNOT3,CNOT4,CNOT8,CSDE1,DCP1A,DCP1B,EIF4ENIF1,FMR1,FXR1,GIGYF2,LARP4B,PABPC1,PATL1,PUM1,PUM2,RC3H1,RC3H2,SAMD4B,TNRC6A,TNRC6B,TNRC6C,UPF1,YTHDF1,YTHDF2,YTHDF3
GO:BP	GO:0010629	negative regulation of gene expression	9.90387e-37	853	41	AGO2,CELF1,CNOT1,CNOT10,CNOT11,CNOT2,CNOT3,CNOT4,CNOT8,CPEB4,CSDE1,DCP1A,DCP1B,DDX6,EDC3,EIF4ENIF1,FMR1,FXR1,GIGYF2,HELZ,LARP4B,PABPC1,PATL1,PUM1,PUM2,RC3H1,RC3H2,SAMD4B,SMG1,SMG7,TIAL1,TNRC6A,TNRC6B,TNRC6C,UNK,UPF1,XRN1,YTHDF1,YTHDF2,YTHDF3,ZC3H7A
GO:BP	GO:0000956	nuclear-transcribed mRNA catabolic process	8.30102e-36	121	25	AGO2,CNOT1,CNOT10,CNOT11,CNOT2,CNOT3,CNOT4,CNOT8,CSDE1,DCP1A,DCP1B,EDC3,EIF4ENIF1,PABPC1,PATL1,RC3H1,RC3H2,SAMD4B,SMG1,SMG7,TNRC6A,TNRC6B,TNRC6C,UPF1,XRN1
GO:BP	GO:0006412	translation	1.44492e-35	616	37	AGO2,ATXN2,CELF1,CNOT1,CNOT10,CNOT11,CNOT2,CNOT3,CNOT4,CNOT8,CPEB4,CSDE1,DCP1A,DCP1B,DDX6,EIF4ENIF1,FMR1,FXR1,GIGYF2,LARP4B,MSI1,MSI2,PABPC1,PABPC4,PATL1,PUM1,RC3H1,RC3H2,SAMD4B,TNRC6A,TNRC6B,TNRC6C,UNK,UPF1,YTHDF1,YTHDF2,YTHDF3
GO:BP	GO:0043043	peptide biosynthetic process	5.04752e-35	637	37	AGO2,ATXN2,CELF1,CNOT1,CNOT10,CNOT11,CNOT2,CNOT3,CNOT4,CNOT8,CPEB4,CSDE1,DCP1A,DCP1B,DDX6,EIF4ENIF1,FMR1,FXR1,GIGYF2,LARP4B,MSI1,MSI2,PABPC1,PABPC4,PATL1,PUM1,RC3H1,RC3H2,SAMD4B,TNRC6A,TNRC6B,TNRC6C,UNK,UPF1,YTHDF1,YTHDF2,YTHDF3
GO:BP	GO:0016071	mRNA metabolic process	4.4609e-34	609	36	AGO2,ATXN2L,CELF1,CNOT1,CNOT10,CNOT11,CNOT2,CNOT3,CNOT4,CNOT8,CSDE1,DCP1A,DCP1B,EDC3,EIF4ENIF1,FMR1,FXR1,GIGYF2,LARP4B,PABPC1,PATL1,PUM1,PUM2,RC3H1,RC3H2,SAMD4B,SMG1,SMG7,TNRC6A,TNRC6B,TNRC6C,UPF1,XRN1,YTHDF1,YTHDF2,YTHDF3
GO:BP	GO:0006518	peptide metabolic process	2.39035e-32	752	37	AGO2,ATXN2,CELF1,CNOT1,CNOT10,CNOT11,CNOT2,CNOT3,CNOT4,CNOT8,CPEB4,CSDE1,DCP1A,DCP1B,DDX6,EIF4ENIF1,FMR1,FXR1,GIGYF2,LARP4B,MSI1,MSI2,PABPC1,PABPC4,PATL1,PUM1,RC3H1,RC3H2,SAMD4B,TNRC6A,TNRC6B,TNRC6C,UNK,UPF1,YTHDF1,YTHDF2,YTHDF3
GO:BP	GO:0043604	amide biosynthetic process	3.36614e-32	759	37	AGO2,ATXN2,CELF1,CNOT1,CNOT10,CNOT11,CNOT2,CNOT3,CNOT4,CNOT8,CPEB4,CSDE1,DCP1A,DCP1B,DDX6,EIF4ENIF1,FMR1,FXR1,GIGYF2,LARP4B,MSI1,MSI2,PABPC1,PABPC4,PATL1,PUM1,RC3H1,RC3H2,SAMD4B,TNRC6A,TNRC6B,TNRC6C,UNK,UPF1,YTHDF1,YTHDF2,YTHDF3
GO:BP	GO:0000288	nuclear-transcribed mRNA catabolic process, deadenylation-dependent decay	1.97054e-31	67	20	AGO2,CNOT1,CNOT10,CNOT11,CNOT2,CNOT3,CNOT4,CNOT8,CSDE1,DCP1A,DCP1B,EIF4ENIF1,PABPC1,PATL1,RC3H1,RC3H2,SAMD4B,TNRC6A,TNRC6B,TNRC6C
GO:BP	GO:0031331	positive regulation of cellular catabolic process	2.56903e-30	304	28	AGO2,CELF1,CNOT1,CNOT10,CNOT11,CNOT2,CNOT3,CNOT4,CNOT8,CSDE1,DCP1A,DCP1B,EIF4ENIF1,FXR1,GIGYF2,PABPC1,PATL1,PUM1,RC3H1,RC3H2,SAMD4B,TNRC6A,TNRC6B,TNRC6C,UPF1,YTHDF1,YTHDF2,YTHDF3
GO:BP	GO:0043603	amide metabolic process	1.27786e-27	1012	37	AGO2,ATXN2,CELF1,CNOT1,CNOT10,CNOT11,CNOT2,CNOT3,CNOT4,CNOT8,CPEB4,CSDE1,DCP1A,DCP1B,DDX6,EIF4ENIF1,FMR1,FXR1,GIGYF2,LARP4B,MSI1,MSI2,PABPC1,PABPC4,PATL1,PUM1,RC3H1,RC3H2,SAMD4B,TNRC6A,TNRC6B,TNRC6C,UNK,UPF1,YTHDF1,YTHDF2,YTHDF3
GO:BP	GO:0031329	regulation of cellular catabolic process	6.5866e-27	577	31	AGO2,CELF1,CNOT1,CNOT10,CNOT11,CNOT2,CNOT3,CNOT4,CNOT8,CSDE1,DCP1A,DCP1B,EIF4ENIF1,FMR1,FXR1,GIGYF2,LARP4B,PABPC1,PATL1,PUM1,PUM2,RC3H1,RC3H2,SAMD4B,TNRC6A,TNRC6B,TNRC6C,UPF1,YTHDF1,YTHDF2,YTHDF3
GO:BP	GO:0009896	positive regulation of catabolic process	1.82297e-26	471	29	AGO2,CELF1,CNOT1,CNOT10,CNOT11,CNOT2,CNOT3,CNOT4,CNOT8,CSDE1,DCP1A,DCP1B,EIF4ENIF1,FMR1,FXR1,GIGYF2,PABPC1,PATL1,PUM1,RC3H1,RC3H2,SAMD4B,TNRC6A,TNRC6B,TNRC6C,UPF1,YTHDF1,YTHDF2,YTHDF3
GO:BP	GO:0051248	negative regulation of protein metabolic process	1.03918e-25	781	33	AGO2,CELF1,CEP85,CNOT1,CNOT10,CNOT11,CNOT2,CNOT3,CNOT4,CNOT8,CPEB4,CSDE1,DCP1A,DCP1B,DDX6,EIF4ENIF1,FMR1,FXR1,GIGYF2,PABPC1,PATL1,PUM1,RC3H1,RC3H2,SAMD4B,TNRC6A,TNRC6B,TNRC6C,UNK,UPF1,YTHDF1,YTHDF2,YTHDF3
GO:BP	GO:0010558	negative regulation of macromolecule biosynthetic process	4.73148e-25	1792	42	AGO2,CELF1,CNOT1,CNOT10,CNOT11,CNOT2,CNOT3,CNOT4,CNOT8,CPEB4,CSDE1,DCP1A,DCP1B,DDX6,EDC3,EIF4ENIF1,FMR1,FXR1,GIGYF2,HELZ,LARP4B,NFX1,PABPC1,PATL1,PUM1,PUM2,RC3H1,RC3H2,SAMD4B,SMG1,SMG7,TIAL1,TNRC6A,TNRC6B,TNRC6C,UNK,UPF1,XRN1,YTHDF1,YTHDF2,YTHDF3,ZC3H7A
GO:BP	GO:0031327	negative regulation of cellular biosynthetic process	1.15988e-24	1832	42	AGO2,CELF1,CNOT1,CNOT10,CNOT11,CNOT2,CNOT3,CNOT4,CNOT8,CPEB4,CSDE1,DCP1A,DCP1B,DDX6,EDC3,EIF4ENIF1,FMR1,FXR1,GIGYF2,HELZ,LARP4B,NFX1,PABPC1,PATL1,PUM1,PUM2,RC3H1,RC3H2,SAMD4B,SMG1,SMG7,TIAL1,TNRC6A,TNRC6B,TNRC6C,UNK,UPF1,XRN1,YTHDF1,YTHDF2,YTHDF3,ZC3H7A
GO:BP	GO:0009890	negative regulation of biosynthetic process	1.41509e-24	1841	42	AGO2,CELF1,CNOT1,CNOT10,CNOT11,CNOT2,CNOT3,CNOT4,CNOT8,CPEB4,CSDE1,DCP1A,DCP1B,DDX6,EDC3,EIF4ENIF1,FMR1,FXR1,GIGYF2,HELZ,LARP4B,NFX1,PABPC1,PATL1,PUM1,PUM2,RC3H1,RC3H2,SAMD4B,SMG1,SMG7,TIAL1,TNRC6A,TNRC6B,TNRC6C,UNK,UPF1,XRN1,YTHDF1,YTHDF2,YTHDF3,ZC3H7A
GO:BP	GO:0009057	macromolecule catabolic process	7.81233e-24	1181	36	AGO2,CELF1,CNOT1,CNOT10,CNOT11,CNOT2,CNOT3,CNOT4,CNOT8,CSDE1,DCP1A,DCP1B,EDC3,EIF4ENIF1,FMR1,FXR1,GIGYF2,LARP4B,PABPC1,PABPC4,PATL1,PUM1,PUM2,RC3H1,RC3H2,SAMD4B,SMG1,SMG7,TNRC6A,TNRC6B,TNRC6C,UPF1,XRN1,YTHDF1,YTHDF2,YTHDF3
GO:BP	GO:0000289	nuclear-transcribed mRNA poly(A) tail shortening	1.11508e-23	33	14	AGO2,CNOT1,CNOT10,CNOT11,CNOT2,CNOT3,CNOT4,CNOT8,EIF4ENIF1,PABPC1,SAMD4B,TNRC6A,TNRC6B,TNRC6C
GO:BP	GO:0016441	post-transcriptional gene silencing	1.838e-23	61	16	AGO2,CELF1,CNOT1,CNOT8,DDX6,EIF4ENIF1,FMR1,FXR1,GIGYF2,HELZ,PUM1,PUM2,TIAL1,TNRC6A,TNRC6B,TNRC6C
GO:BP	GO:0031324	negative regulation of cellular metabolic process	1.05344e-22	2202	43	AGO2,CELF1,CEP85,CNOT1,CNOT10,CNOT11,CNOT2,CNOT3,CNOT4,CNOT8,CPEB4,CSDE1,DCP1A,DCP1B,DDX6,EDC3,EIF4ENIF1,FMR1,FXR1,GIGYF2,HELZ,LARP4B,NFX1,PABPC1,PATL1,PUM1,PUM2,RC3H1,RC3H2,SAMD4B,SMG1,SMG7,TIAL1,TNRC6A,TNRC6B,TNRC6C,UNK,UPF1,XRN1,YTHDF1,YTHDF2,YTHDF3,ZC3H7A
GO:BP	GO:0044248	cellular catabolic process	2.20793e-22	1300	36	AGO2,CELF1,CNOT1,CNOT10,CNOT11,CNOT2,CNOT3,CNOT4,CNOT8,CSDE1,DCP1A,DCP1B,EDC3,EIF4ENIF1,FMR1,FXR1,GIGYF2,LARP4B,PABPC1,PABPC4,PATL1,PUM1,PUM2,RC3H1,RC3H2,SAMD4B,SMG1,SMG7,TNRC6A,TNRC6B,TNRC6C,UPF1,XRN1,YTHDF1,YTHDF2,YTHDF3
GO:BP	GO:0035194	regulatory ncRNA-mediated post-transcriptional gene silencing	3.02157e-22	54	15	AGO2,CELF1,CNOT1,CNOT8,DDX6,EIF4ENIF1,FMR1,FXR1,HELZ,PUM1,PUM2,TIAL1,TNRC6A,TNRC6B,TNRC6C
GO:BP	GO:0010605	negative regulation of macromolecule metabolic process	3.89347e-22	2273	43	AGO2,CELF1,CEP85,CNOT1,CNOT10,CNOT11,CNOT2,CNOT3,CNOT4,CNOT8,CPEB4,CSDE1,DCP1A,DCP1B,DDX6,EDC3,EIF4ENIF1,FMR1,FXR1,GIGYF2,HELZ,LARP4B,NFX1,PABPC1,PATL1,PUM1,PUM2,RC3H1,RC3H2,SAMD4B,SMG1,SMG7,TIAL1,TNRC6A,TNRC6B,TNRC6C,UNK,UPF1,XRN1,YTHDF1,YTHDF2,YTHDF3,ZC3H7A
GO:BP	GO:0009894	regulation of catabolic process	1.32806e-21	861	31	AGO2,CELF1,CNOT1,CNOT10,CNOT11,CNOT2,CNOT3,CNOT4,CNOT8,CSDE1,DCP1A,DCP1B,EIF4ENIF1,FMR1,FXR1,GIGYF2,LARP4B,PABPC1,PATL1,PUM1,PUM2,RC3H1,RC3H2,SAMD4B,TNRC6A,TNRC6B,TNRC6C,UPF1,YTHDF1,YTHDF2,YTHDF3
GO:BP	GO:1901566	organonitrogen compound biosynthetic process	2.88164e-21	1521	37	AGO2,ATXN2,CELF1,CNOT1,CNOT10,CNOT11,CNOT2,CNOT3,CNOT4,CNOT8,CPEB4,CSDE1,DCP1A,DCP1B,DDX6,EIF4ENIF1,FMR1,FXR1,GIGYF2,LARP4B,MSI1,MSI2,PABPC1,PABPC4,PATL1,PUM1,RC3H1,RC3H2,SAMD4B,TNRC6A,TNRC6B,TNRC6C,UNK,UPF1,YTHDF1,YTHDF2,YTHDF3
GO:BP	GO:0009892	negative regulation of metabolic process	8.3037e-21	2449	43	AGO2,CELF1,CEP85,CNOT1,CNOT10,CNOT11,CNOT2,CNOT3,CNOT4,CNOT8,CPEB4,CSDE1,DCP1A,DCP1B,DDX6,EDC3,EIF4ENIF1,FMR1,FXR1,GIGYF2,HELZ,LARP4B,NFX1,PABPC1,PATL1,PUM1,PUM2,RC3H1,RC3H2,SAMD4B,SMG1,SMG7,TIAL1,TNRC6A,TNRC6B,TNRC6C,UNK,UPF1,XRN1,YTHDF1,YTHDF2,YTHDF3,ZC3H7A
GO:BP	GO:0031047	regulatory ncRNA-mediated gene silencing	2.09591e-20	116	17	AGO2,CELF1,CNOT1,CNOT8,DDX6,EIF4ENIF1,FMR1,FXR1,HELZ,PABPC1,PUM1,PUM2,TIAL1,TNRC6A,TNRC6B,TNRC6C,ZC3H7A
GO:BP	GO:0035195	miRNA-mediated post-transcriptional gene silencing	1.24226e-18	49	13	AGO2,CNOT1,CNOT8,DDX6,EIF4ENIF1,FMR1,FXR1,PUM1,PUM2,TIAL1,TNRC6A,TNRC6B,TNRC6C
GO:BP	GO:0051246	regulation of protein metabolic process	2.10961e-18	1979	38	AGO2,ATXN2,CELF1,CEP85,CNOT1,CNOT10,CNOT11,CNOT2,CNOT3,CNOT4,CNOT8,CPEB4,CSDE1,DCP1A,DCP1B,DDX6,EIF4ENIF1,FMR1,FXR1,GIGYF2,LARP4B,MSI1,MSI2,OTUD4,PABPC1,PATL1,PUM1,RC3H1,RC3H2,SAMD4B,TNRC6A,TNRC6B,TNRC6C,UNK,UPF1,YTHDF1,YTHDF2,YTHDF3
GO:BP	GO:1901575	organic substance catabolic process	8.19443e-18	1767	36	AGO2,CELF1,CNOT1,CNOT10,CNOT11,CNOT2,CNOT3,CNOT4,CNOT8,CSDE1,DCP1A,DCP1B,EDC3,EIF4ENIF1,FMR1,FXR1,GIGYF2,LARP4B,PABPC1,PABPC4,PATL1,PUM1,PUM2,RC3H1,RC3H2,SAMD4B,SMG1,SMG7,TNRC6A,TNRC6B,TNRC6C,UPF1,XRN1,YTHDF1,YTHDF2,YTHDF3
GO:BP	GO:0010468	regulation of gene expression	2.80009e-17	4078	48	AGO2,ATXN2,CELF1,CNOT1,CNOT10,CNOT11,CNOT2,CNOT3,CNOT4,CNOT8,CPEB4,CSDE1,DCP1A,DCP1B,DDX6,EDC3,EIF4ENIF1,FMR1,FUBP3,FXR1,GIGYF2,GPBP1,HELZ,LARP4B,MSI1,MSI2,NFX1,PABPC1,PATL1,PUM1,PUM2,RC3H1,RC3H2,SAMD4B,SMG1,SMG7,TIAL1,TNRC6A,TNRC6B,TNRC6C,UBAP2,UNK,UPF1,XRN1,YTHDF1,YTHDF2,YTHDF3,ZC3H7A
GO:BP	GO:0010556	regulation of macromolecule biosynthetic process	1.09674e-16	4203	48	AGO2,ATXN2,CELF1,CNOT1,CNOT10,CNOT11,CNOT2,CNOT3,CNOT4,CNOT8,CPEB4,CSDE1,DCP1A,DCP1B,DDX6,EDC3,EIF4ENIF1,FMR1,FUBP3,FXR1,GIGYF2,GPBP1,HELZ,LARP4B,MSI1,MSI2,NFX1,PABPC1,PATL1,PUM1,PUM2,RC3H1,RC3H2,SAMD4B,SMG1,SMG7,TIAL1,TNRC6A,TNRC6B,TNRC6C,UBAP2,UNK,UPF1,XRN1,YTHDF1,YTHDF2,YTHDF3,ZC3H7A
GO:BP	GO:0051172	negative regulation of nitrogen compound metabolic process	1.54685e-16	1928	36	AGO2,CELF1,CEP85,CNOT1,CNOT10,CNOT11,CNOT2,CNOT3,CNOT4,CNOT8,CPEB4,CSDE1,DCP1A,DCP1B,DDX6,EIF4ENIF1,FMR1,FXR1,GIGYF2,LARP4B,NFX1,PABPC1,PATL1,PUM1,RC3H1,RC3H2,SAMD4B,TNRC6A,TNRC6B,TNRC6C,UNK,UPF1,XRN1,YTHDF1,YTHDF2,YTHDF3
GO:BP	GO:0031326	regulation of cellular biosynthetic process	3.13417e-16	4302	48	AGO2,ATXN2,CELF1,CNOT1,CNOT10,CNOT11,CNOT2,CNOT3,CNOT4,CNOT8,CPEB4,CSDE1,DCP1A,DCP1B,DDX6,EDC3,EIF4ENIF1,FMR1,FUBP3,FXR1,GIGYF2,GPBP1,HELZ,LARP4B,MSI1,MSI2,NFX1,PABPC1,PATL1,PUM1,PUM2,RC3H1,RC3H2,SAMD4B,SMG1,SMG7,TIAL1,TNRC6A,TNRC6B,TNRC6C,UBAP2,UNK,UPF1,XRN1,YTHDF1,YTHDF2,YTHDF3,ZC3H7A
GO:BP	GO:0009889	regulation of biosynthetic process	4.11121e-16	4328	48	AGO2,ATXN2,CELF1,CNOT1,CNOT10,CNOT11,CNOT2,CNOT3,CNOT4,CNOT8,CPEB4,CSDE1,DCP1A,DCP1B,DDX6,EDC3,EIF4ENIF1,FMR1,FUBP3,FXR1,GIGYF2,GPBP1,HELZ,LARP4B,MSI1,MSI2,NFX1,PABPC1,PATL1,PUM1,PUM2,RC3H1,RC3H2,SAMD4B,SMG1,SMG7,TIAL1,TNRC6A,TNRC6B,TNRC6C,UBAP2,UNK,UPF1,XRN1,YTHDF1,YTHDF2,YTHDF3,ZC3H7A
GO:BP	GO:0010467	gene expression	5.19785e-16	5181	51	AGO2,ATXN2,CELF1,CNOT1,CNOT10,CNOT11,CNOT2,CNOT3,CNOT4,CNOT8,CPEB4,CSDE1,DCP1A,DCP1B,DDX6,EDC3,EIF4ENIF1,FMR1,FUBP3,FXR1,GIGYF2,GPBP1,HELZ,LARP4B,MSI1,MSI2,NFX1,PABPC1,PABPC4,PATL1,PUM1,PUM2,RBMS1,RBMS2,RC3H1,RC3H2,SAMD4B,SMG1,SMG7,TIAL1,TNRC6A,TNRC6B,TNRC6C,UBAP2,UNK,UPF1,XRN1,YTHDF1,YTHDF2,YTHDF3,ZC3H7A
GO:BP	GO:0034641	cellular nitrogen compound metabolic process	1.37298e-15	5286	51	AGO2,ATXN2,ATXN2L,CELF1,CNOT1,CNOT10,CNOT11,CNOT2,CNOT3,CNOT4,CNOT8,CPEB4,CSDE1,DCP1A,DCP1B,DDX6,EDC3,EIF4ENIF1,FMR1,FUBP3,FXR1,GIGYF2,GPBP1,LARP4B,MSI1,MSI2,NFX1,OTUD4,PABPC1,PABPC4,PATL1,PUM1,PUM2,RBMS1,RBMS2,RC3H1,RC3H2,SAMD4B,SMG1,SMG7,TIAL1,TNRC6A,TNRC6B,TNRC6C,UNK,UPF1,XRN1,YTHDF1,YTHDF2,YTHDF3,ZC3H7A
GO:BP	GO:0016070	RNA metabolic process	4.37641e-15	3831	45	AGO2,ATXN2,ATXN2L,CELF1,CNOT1,CNOT10,CNOT11,CNOT2,CNOT3,CNOT4,CNOT8,CSDE1,DCP1A,DCP1B,EDC3,EIF4ENIF1,FMR1,FUBP3,FXR1,GIGYF2,GPBP1,LARP4B,NFX1,PABPC1,PABPC4,PATL1,PUM1,PUM2,RBMS1,RBMS2,RC3H1,RC3H2,SAMD4B,SMG1,SMG7,TIAL1,TNRC6A,TNRC6B,TNRC6C,UPF1,XRN1,YTHDF1,YTHDF2,YTHDF3,ZC3H7A
GO:BP	GO:0009056	catabolic process	6.42569e-15	2156	36	AGO2,CELF1,CNOT1,CNOT10,CNOT11,CNOT2,CNOT3,CNOT4,CNOT8,CSDE1,DCP1A,DCP1B,EDC3,EIF4ENIF1,FMR1,FXR1,GIGYF2,LARP4B,PABPC1,PABPC4,PATL1,PUM1,PUM2,RC3H1,RC3H2,SAMD4B,SMG1,SMG7,TNRC6A,TNRC6B,TNRC6C,UPF1,XRN1,YTHDF1,YTHDF2,YTHDF3
GO:BP	GO:0031323	regulation of cellular metabolic process	7.566e-15	5174	50	AGO2,ATXN2,CELF1,CEP85,CNOT1,CNOT10,CNOT11,CNOT2,CNOT3,CNOT4,CNOT8,CPEB4,CSDE1,DCP1A,DCP1B,DDX6,EDC3,EIF4ENIF1,FMR1,FUBP3,FXR1,GIGYF2,GPBP1,HELZ,LARP4B,MSI1,MSI2,NFX1,OTUD4,PABPC1,PATL1,PUM1,PUM2,RC3H1,RC3H2,SAMD4B,SMG1,SMG7,TIAL1,TNRC6A,TNRC6B,TNRC6C,UBAP2,UNK,UPF1,XRN1,YTHDF1,YTHDF2,YTHDF3,ZC3H7A
GO:BP	GO:0060255	regulation of macromolecule metabolic process	8.74716e-15	5190	50	AGO2,ATXN2,CELF1,CEP85,CNOT1,CNOT10,CNOT11,CNOT2,CNOT3,CNOT4,CNOT8,CPEB4,CSDE1,DCP1A,DCP1B,DDX6,EDC3,EIF4ENIF1,FMR1,FUBP3,FXR1,GIGYF2,GPBP1,HELZ,LARP4B,MSI1,MSI2,NFX1,OTUD4,PABPC1,PATL1,PUM1,PUM2,RC3H1,RC3H2,SAMD4B,SMG1,SMG7,TIAL1,TNRC6A,TNRC6B,TNRC6C,UBAP2,UNK,UPF1,XRN1,YTHDF1,YTHDF2,YTHDF3,ZC3H7A
GO:BP	GO:0009059	macromolecule biosynthetic process	3.15313e-14	5641	51	AGO2,ATXN2,CELF1,CNOT1,CNOT10,CNOT11,CNOT2,CNOT3,CNOT4,CNOT8,CPEB4,CSDE1,DCP1A,DCP1B,DDX6,EDC3,EIF4ENIF1,FMR1,FUBP3,FXR1,GIGYF2,GPBP1,HELZ,LARP4B,MSI1,MSI2,NFX1,PABPC1,PABPC4,PATL1,PUM1,PUM2,RBMS1,RBMS2,RC3H1,RC3H2,SAMD4B,SMG1,SMG7,TIAL1,TNRC6A,TNRC6B,TNRC6C,UBAP2,UNK,UPF1,XRN1,YTHDF1,YTHDF2,YTHDF3,ZC3H7A
GO:BP	GO:0090304	nucleic acid metabolic process	5.34265e-14	4310	46	AGO2,ATXN2,ATXN2L,CELF1,CNOT1,CNOT10,CNOT11,CNOT2,CNOT3,CNOT4,CNOT8,CSDE1,DCP1A,DCP1B,EDC3,EIF4ENIF1,FMR1,FUBP3,FXR1,GIGYF2,GPBP1,LARP4B,NFX1,OTUD4,PABPC1,PABPC4,PATL1,PUM1,PUM2,RBMS1,RBMS2,RC3H1,RC3H2,SAMD4B,SMG1,SMG7,TIAL1,TNRC6A,TNRC6B,TNRC6C,UPF1,XRN1,YTHDF1,YTHDF2,YTHDF3,ZC3H7A
GO:BP	GO:0048523	negative regulation of cellular process	5.70908e-14	4076	45	AGO2,ATXN2,CELF1,CEP85,CNOT1,CNOT10,CNOT11,CNOT2,CNOT3,CNOT4,CNOT8,CPEB4,CSDE1,DCP1A,DCP1B,DDX6,EDC3,EIF4ENIF1,FMR1,FXR1,GIGYF2,HELZ,LARP4B,NFX1,OTUD4,PABPC1,PATL1,PUM1,PUM2,RC3H1,RC3H2,SAMD4B,SMG1,SMG7,TIAL1,TNRC6A,TNRC6B,TNRC6C,UNK,UPF1,XRN1,YTHDF1,YTHDF2,YTHDF3,ZC3H7A
GO:BP	GO:0019222	regulation of metabolic process	4.26874e-13	5640	50	AGO2,ATXN2,CELF1,CEP85,CNOT1,CNOT10,CNOT11,CNOT2,CNOT3,CNOT4,CNOT8,CPEB4,CSDE1,DCP1A,DCP1B,DDX6,EDC3,EIF4ENIF1,FMR1,FUBP3,FXR1,GIGYF2,GPBP1,HELZ,LARP4B,MSI1,MSI2,NFX1,OTUD4,PABPC1,PATL1,PUM1,PUM2,RC3H1,RC3H2,SAMD4B,SMG1,SMG7,TIAL1,TNRC6A,TNRC6B,TNRC6C,UBAP2,UNK,UPF1,XRN1,YTHDF1,YTHDF2,YTHDF3,ZC3H7A
GO:BP	GO:0034063	stress granule assembly	4.75431e-13	28	9	ATXN2,ATXN2L,CSDE1,DDX6,FMR1,UBAP2L,YTHDF1,YTHDF2,YTHDF3
GO:BP	GO:0033962	P-body assembly	5.60727e-13	17	8	ATXN2,CNOT1,CNOT2,DDX6,EDC3,EIF4ENIF1,PATL1,RC3H1
GO:BP	GO:0051254	positive regulation of RNA metabolic process	7.03508e-13	1441	29	AGO2,CELF1,CNOT1,CNOT10,CNOT11,CNOT2,CNOT3,CNOT4,CNOT8,CSDE1,DCP1A,DCP1B,EIF4ENIF1,FUBP3,FXR1,GIGYF2,PABPC1,PATL1,PUM1,RC3H1,RC3H2,SAMD4B,TNRC6A,TNRC6B,TNRC6C,UPF1,YTHDF1,YTHDF2,YTHDF3
GO:BP	GO:0048519	negative regulation of biological process	1.36826e-12	4404	45	AGO2,ATXN2,CELF1,CEP85,CNOT1,CNOT10,CNOT11,CNOT2,CNOT3,CNOT4,CNOT8,CPEB4,CSDE1,DCP1A,DCP1B,DDX6,EDC3,EIF4ENIF1,FMR1,FXR1,GIGYF2,HELZ,LARP4B,NFX1,OTUD4,PABPC1,PATL1,PUM1,PUM2,RC3H1,RC3H2,SAMD4B,SMG1,SMG7,TIAL1,TNRC6A,TNRC6B,TNRC6C,UNK,UPF1,XRN1,YTHDF1,YTHDF2,YTHDF3,ZC3H7A
GO:BP	GO:0045935	positive regulation of nucleobase-containing compound metabolic process	1.64958e-12	1622	30	AGO2,CELF1,CNOT1,CNOT10,CNOT11,CNOT2,CNOT3,CNOT4,CNOT8,CSDE1,DCP1A,DCP1B,EIF4ENIF1,FUBP3,FXR1,GIGYF2,OTUD4,PABPC1,PATL1,PUM1,RC3H1,RC3H2,SAMD4B,TNRC6A,TNRC6B,TNRC6C,UPF1,YTHDF1,YTHDF2,YTHDF3
GO:BP	GO:0006139	nucleobase-containing compound metabolic process	3.01221e-12	4744	46	AGO2,ATXN2,ATXN2L,CELF1,CNOT1,CNOT10,CNOT11,CNOT2,CNOT3,CNOT4,CNOT8,CSDE1,DCP1A,DCP1B,EDC3,EIF4ENIF1,FMR1,FUBP3,FXR1,GIGYF2,GPBP1,LARP4B,NFX1,OTUD4,PABPC1,PABPC4,PATL1,PUM1,PUM2,RBMS1,RBMS2,RC3H1,RC3H2,SAMD4B,SMG1,SMG7,TIAL1,TNRC6A,TNRC6B,TNRC6C,UPF1,XRN1,YTHDF1,YTHDF2,YTHDF3,ZC3H7A
GO:BP	GO:0043170	macromolecule metabolic process	8.3224e-12	7899	55	AGO2,ATXN2,ATXN2L,CELF1,CEP85,CNOT1,CNOT10,CNOT11,CNOT2,CNOT3,CNOT4,CNOT8,CPEB4,CSDE1,DCP1A,DCP1B,DDX6,DZIP3,EDC3,EIF4ENIF1,FMR1,FUBP3,FXR1,GIGYF2,GPBP1,HELZ,LARP4B,MSI1,MSI2,NFX1,OTUD4,PABPC1,PABPC4,PATL1,PUM1,PUM2,RBMS1,RBMS2,RC3H1,RC3H2,SAMD4B,SMG1,SMG7,TIAL1,TNRC6A,TNRC6B,TNRC6C,UBAP2,UNK,UPF1,XRN1,YTHDF1,YTHDF2,YTHDF3,ZC3H7A
GO:BP	GO:0046483	heterocycle metabolic process	1.0821e-11	4892	46	AGO2,ATXN2,ATXN2L,CELF1,CNOT1,CNOT10,CNOT11,CNOT2,CNOT3,CNOT4,CNOT8,CSDE1,DCP1A,DCP1B,EDC3,EIF4ENIF1,FMR1,FUBP3,FXR1,GIGYF2,GPBP1,LARP4B,NFX1,OTUD4,PABPC1,PABPC4,PATL1,PUM1,PUM2,RBMS1,RBMS2,RC3H1,RC3H2,SAMD4B,SMG1,SMG7,TIAL1,TNRC6A,TNRC6B,TNRC6C,UPF1,XRN1,YTHDF1,YTHDF2,YTHDF3,ZC3H7A
GO:BP	GO:0060213	positive regulation of nuclear-transcribed mRNA poly(A) tail shortening	1.27571e-11	13	7	AGO2,CNOT1,EIF4ENIF1,PABPC1,TNRC6A,TNRC6B,TNRC6C
GO:BP	GO:0006725	cellular aromatic compound metabolic process	1.38294e-11	4921	46	AGO2,ATXN2,ATXN2L,CELF1,CNOT1,CNOT10,CNOT11,CNOT2,CNOT3,CNOT4,CNOT8,CSDE1,DCP1A,DCP1B,EDC3,EIF4ENIF1,FMR1,FUBP3,FXR1,GIGYF2,GPBP1,LARP4B,NFX1,OTUD4,PABPC1,PABPC4,PATL1,PUM1,PUM2,RBMS1,RBMS2,RC3H1,RC3H2,SAMD4B,SMG1,SMG7,TIAL1,TNRC6A,TNRC6B,TNRC6C,UPF1,XRN1,YTHDF1,YTHDF2,YTHDF3,ZC3H7A
GO:BP	GO:0044249	cellular biosynthetic process	1.50828e-11	6420	51	AGO2,ATXN2,CELF1,CNOT1,CNOT10,CNOT11,CNOT2,CNOT3,CNOT4,CNOT8,CPEB4,CSDE1,DCP1A,DCP1B,DDX6,EDC3,EIF4ENIF1,FMR1,FUBP3,FXR1,GIGYF2,GPBP1,HELZ,LARP4B,MSI1,MSI2,NFX1,PABPC1,PABPC4,PATL1,PUM1,PUM2,RBMS1,RBMS2,RC3H1,RC3H2,SAMD4B,SMG1,SMG7,TIAL1,TNRC6A,TNRC6B,TNRC6C,UBAP2,UNK,UPF1,XRN1,YTHDF1,YTHDF2,YTHDF3,ZC3H7A
GO:BP	GO:0051171	regulation of nitrogen compound metabolic process	1.76117e-11	4690	45	AGO2,ATXN2,CELF1,CEP85,CNOT1,CNOT10,CNOT11,CNOT2,CNOT3,CNOT4,CNOT8,CPEB4,CSDE1,DCP1A,DCP1B,DDX6,EIF4ENIF1,FMR1,FUBP3,FXR1,GIGYF2,GPBP1,LARP4B,MSI1,MSI2,NFX1,OTUD4,PABPC1,PATL1,PUM1,PUM2,RC3H1,RC3H2,SAMD4B,SMG1,TIAL1,TNRC6A,TNRC6B,TNRC6C,UNK,UPF1,XRN1,YTHDF1,YTHDF2,YTHDF3
GO:BP	GO:1901576	organic substance biosynthetic process	2.39323e-11	6483	51	AGO2,ATXN2,CELF1,CNOT1,CNOT10,CNOT11,CNOT2,CNOT3,CNOT4,CNOT8,CPEB4,CSDE1,DCP1A,DCP1B,DDX6,EDC3,EIF4ENIF1,FMR1,FUBP3,FXR1,GIGYF2,GPBP1,HELZ,LARP4B,MSI1,MSI2,NFX1,PABPC1,PABPC4,PATL1,PUM1,PUM2,RBMS1,RBMS2,RC3H1,RC3H2,SAMD4B,SMG1,SMG7,TIAL1,TNRC6A,TNRC6B,TNRC6C,UBAP2,UNK,UPF1,XRN1,YTHDF1,YTHDF2,YTHDF3,ZC3H7A
GO:BP	GO:0009058	biosynthetic process	3.06387e-11	6517	51	AGO2,ATXN2,CELF1,CNOT1,CNOT10,CNOT11,CNOT2,CNOT3,CNOT4,CNOT8,CPEB4,CSDE1,DCP1A,DCP1B,DDX6,EDC3,EIF4ENIF1,FMR1,FUBP3,FXR1,GIGYF2,GPBP1,HELZ,LARP4B,MSI1,MSI2,NFX1,PABPC1,PABPC4,PATL1,PUM1,PUM2,RBMS1,RBMS2,RC3H1,RC3H2,SAMD4B,SMG1,SMG7,TIAL1,TNRC6A,TNRC6B,TNRC6C,UBAP2,UNK,UPF1,XRN1,YTHDF1,YTHDF2,YTHDF3,ZC3H7A
GO:BP	GO:0044271	cellular nitrogen compound biosynthetic process	3.8304e-11	4053	42	AGO2,ATXN2,CELF1,CNOT1,CNOT10,CNOT11,CNOT2,CNOT3,CNOT4,CNOT8,CPEB4,CSDE1,DCP1A,DCP1B,DDX6,EIF4ENIF1,FMR1,FUBP3,FXR1,GIGYF2,GPBP1,LARP4B,MSI1,MSI2,NFX1,PABPC1,PABPC4,PATL1,PUM1,RC3H1,RC3H2,SAMD4B,TIAL1,TNRC6A,TNRC6B,TNRC6C,UNK,UPF1,XRN1,YTHDF1,YTHDF2,YTHDF3
GO:BP	GO:0060211	regulation of nuclear-transcribed mRNA poly(A) tail shortening	4.75775e-11	15	7	AGO2,CNOT1,EIF4ENIF1,PABPC1,TNRC6A,TNRC6B,TNRC6C
GO:BP	GO:0140694	non-membrane-bounded organelle assembly	5.11308e-11	341	16	ATXN2,ATXN2L,CNOT1,CNOT2,CSDE1,DDX6,EDC3,EIF4ENIF1,FMR1,FXR1,PATL1,RC3H1,UBAP2L,YTHDF1,YTHDF2,YTHDF3
GO:BP	GO:0080090	regulation of primary metabolic process	5.66621e-11	4828	45	AGO2,ATXN2,CELF1,CEP85,CNOT1,CNOT10,CNOT11,CNOT2,CNOT3,CNOT4,CNOT8,CPEB4,CSDE1,DCP1A,DCP1B,DDX6,EIF4ENIF1,FMR1,FUBP3,FXR1,GIGYF2,GPBP1,LARP4B,MSI1,MSI2,NFX1,OTUD4,PABPC1,PATL1,PUM1,PUM2,RC3H1,RC3H2,SAMD4B,SMG1,TIAL1,TNRC6A,TNRC6B,TNRC6C,UNK,UPF1,XRN1,YTHDF1,YTHDF2,YTHDF3
GO:BP	GO:1901360	organic cyclic compound metabolic process	6.95152e-11	5117	46	AGO2,ATXN2,ATXN2L,CELF1,CNOT1,CNOT10,CNOT11,CNOT2,CNOT3,CNOT4,CNOT8,CSDE1,DCP1A,DCP1B,EDC3,EIF4ENIF1,FMR1,FUBP3,FXR1,GIGYF2,GPBP1,LARP4B,NFX1,OTUD4,PABPC1,PABPC4,PATL1,PUM1,PUM2,RBMS1,RBMS2,RC3H1,RC3H2,SAMD4B,SMG1,SMG7,TIAL1,TNRC6A,TNRC6B,TNRC6C,UPF1,XRN1,YTHDF1,YTHDF2,YTHDF3,ZC3H7A
GO:BP	GO:0065008	regulation of biological quality	1.19416e-10	2215	32	AGO2,CELF1,CNOT1,CNOT10,CNOT11,CNOT2,CNOT3,CNOT4,CNOT8,CSDE1,DCP1A,DCP1B,EIF4ENIF1,FMR1,FXR1,GIGYF2,LARP4B,PABPC1,PABPC4,PATL1,PUM1,PUM2,RC3H1,RC3H2,SAMD4B,TNRC6A,TNRC6B,TNRC6C,UPF1,YTHDF1,YTHDF2,YTHDF3
GO:BP	GO:0019219	regulation of nucleobase-containing compound metabolic process	3.05042e-10	3404	38	AGO2,CELF1,CNOT1,CNOT10,CNOT11,CNOT2,CNOT3,CNOT4,CNOT8,CSDE1,DCP1A,DCP1B,EIF4ENIF1,FMR1,FUBP3,FXR1,GIGYF2,GPBP1,LARP4B,NFX1,OTUD4,PABPC1,PATL1,PUM1,PUM2,RC3H1,RC3H2,SAMD4B,SMG1,TIAL1,TNRC6A,TNRC6B,TNRC6C,UPF1,XRN1,YTHDF1,YTHDF2,YTHDF3
GO:BP	GO:0019538	protein metabolic process	1.41603e-09	4469	42	AGO2,ATXN2,CELF1,CEP85,CNOT1,CNOT10,CNOT11,CNOT2,CNOT3,CNOT4,CNOT8,CPEB4,CSDE1,DCP1A,DCP1B,DDX6,DZIP3,EIF4ENIF1,FMR1,FXR1,GIGYF2,LARP4B,MSI1,MSI2,NFX1,OTUD4,PABPC1,PABPC4,PATL1,PUM1,RC3H1,RC3H2,SAMD4B,SMG1,TNRC6A,TNRC6B,TNRC6C,UNK,UPF1,YTHDF1,YTHDF2,YTHDF3
GO:BP	GO:0051173	positive regulation of nitrogen compound metabolic process	4.59782e-09	2523	32	AGO2,CELF1,CNOT1,CNOT10,CNOT11,CNOT2,CNOT3,CNOT4,CNOT8,CSDE1,DCP1A,DCP1B,EIF4ENIF1,FMR1,FUBP3,FXR1,GIGYF2,LARP4B,OTUD4,PABPC1,PATL1,PUM1,RC3H1,RC3H2,SAMD4B,TNRC6A,TNRC6B,TNRC6C,UPF1,YTHDF1,YTHDF2,YTHDF3
GO:BP	GO:1900151	regulation of nuclear-transcribed mRNA catabolic process, deadenylation-dependent decay	4.71902e-09	26	7	AGO2,CNOT1,CSDE1,PABPC1,RC3H1,TNRC6B,TNRC6C
GO:BP	GO:0051252	regulation of RNA metabolic process	8.09219e-09	3139	35	AGO2,CELF1,CNOT1,CNOT10,CNOT11,CNOT2,CNOT3,CNOT4,CNOT8,CSDE1,DCP1A,DCP1B,EIF4ENIF1,FMR1,FUBP3,FXR1,GIGYF2,GPBP1,LARP4B,NFX1,PABPC1,PATL1,PUM1,PUM2,RC3H1,RC3H2,SAMD4B,TIAL1,TNRC6A,TNRC6B,TNRC6C,UPF1,YTHDF1,YTHDF2,YTHDF3
GO:BP	GO:0044237	cellular metabolic process	9.4646e-09	8555	54	AGO2,ATXN2,ATXN2L,CELF1,CEP85,CNOT1,CNOT10,CNOT11,CNOT2,CNOT3,CNOT4,CNOT8,CPEB4,CSDE1,DCP1A,DCP1B,DDX6,EDC3,EIF4ENIF1,FMR1,FUBP3,FXR1,GIGYF2,GPBP1,HELZ,LARP4B,MSI1,MSI2,NFX1,OTUD4,PABPC1,PABPC4,PATL1,PUM1,PUM2,RBMS1,RBMS2,RC3H1,RC3H2,SAMD4B,SMG1,SMG7,TIAL1,TNRC6A,TNRC6B,TNRC6C,UBAP2,UNK,UPF1,XRN1,YTHDF1,YTHDF2,YTHDF3,ZC3H7A
GO:BP	GO:0035278	miRNA-mediated gene silencing by inhibition of translation	1.15677e-08	15	6	AGO2,DDX6,EIF4ENIF1,TNRC6A,TNRC6B,TNRC6C
GO:BP	GO:0006807	nitrogen compound metabolic process	2.41249e-08	8287	53	AGO2,ATXN2,ATXN2L,CELF1,CEP85,CNOT1,CNOT10,CNOT11,CNOT2,CNOT3,CNOT4,CNOT8,CPEB4,CSDE1,DCP1A,DCP1B,DDX6,DZIP3,EDC3,EIF4ENIF1,FMR1,FUBP3,FXR1,GIGYF2,GPBP1,LARP4B,MSI1,MSI2,NFX1,OTUD4,PABPC1,PABPC4,PATL1,PUM1,PUM2,RBMS1,RBMS2,RC3H1,RC3H2,SAMD4B,SMG1,SMG7,TIAL1,TNRC6A,TNRC6B,TNRC6C,UNK,UPF1,XRN1,YTHDF1,YTHDF2,YTHDF3,ZC3H7A
GO:BP	GO:0071704	organic substance metabolic process	6.43215e-08	9355	55	AGO2,ATXN2,ATXN2L,CELF1,CEP85,CNOT1,CNOT10,CNOT11,CNOT2,CNOT3,CNOT4,CNOT8,CPEB4,CSDE1,DCP1A,DCP1B,DDX6,DZIP3,EDC3,EIF4ENIF1,FMR1,FUBP3,FXR1,GIGYF2,GPBP1,HELZ,LARP4B,MSI1,MSI2,NFX1,OTUD4,PABPC1,PABPC4,PATL1,PUM1,PUM2,RBMS1,RBMS2,RC3H1,RC3H2,SAMD4B,SMG1,SMG7,TIAL1,TNRC6A,TNRC6B,TNRC6C,UBAP2,UNK,UPF1,XRN1,YTHDF1,YTHDF2,YTHDF3,ZC3H7A
GO:BP	GO:0031325	positive regulation of cellular metabolic process	7.83307e-08	2798	32	AGO2,CELF1,CNOT1,CNOT10,CNOT11,CNOT2,CNOT3,CNOT4,CNOT8,CSDE1,DCP1A,DCP1B,EIF4ENIF1,FMR1,FUBP3,FXR1,GIGYF2,LARP4B,OTUD4,PABPC1,PATL1,PUM1,RC3H1,RC3H2,SAMD4B,TNRC6A,TNRC6B,TNRC6C,UPF1,YTHDF1,YTHDF2,YTHDF3
GO:BP	GO:0010604	positive regulation of macromolecule metabolic process	1.55611e-07	2870	32	AGO2,CELF1,CNOT1,CNOT10,CNOT11,CNOT2,CNOT3,CNOT4,CNOT8,CSDE1,DCP1A,DCP1B,EIF4ENIF1,FMR1,FUBP3,FXR1,GIGYF2,LARP4B,OTUD4,PABPC1,PATL1,PUM1,RC3H1,RC3H2,SAMD4B,TNRC6A,TNRC6B,TNRC6C,UPF1,YTHDF1,YTHDF2,YTHDF3
GO:BP	GO:0044238	primary metabolic process	3.29264e-07	8743	53	AGO2,ATXN2,ATXN2L,CELF1,CEP85,CNOT1,CNOT10,CNOT11,CNOT2,CNOT3,CNOT4,CNOT8,CPEB4,CSDE1,DCP1A,DCP1B,DDX6,DZIP3,EDC3,EIF4ENIF1,FMR1,FUBP3,FXR1,GIGYF2,GPBP1,LARP4B,MSI1,MSI2,NFX1,OTUD4,PABPC1,PABPC4,PATL1,PUM1,PUM2,RBMS1,RBMS2,RC3H1,RC3H2,SAMD4B,SMG1,SMG7,TIAL1,TNRC6A,TNRC6B,TNRC6C,UNK,UPF1,XRN1,YTHDF1,YTHDF2,YTHDF3,ZC3H7A
GO:BP	GO:0008152	metabolic process	5.33497e-07	9741	55	AGO2,ATXN2,ATXN2L,CELF1,CEP85,CNOT1,CNOT10,CNOT11,CNOT2,CNOT3,CNOT4,CNOT8,CPEB4,CSDE1,DCP1A,DCP1B,DDX6,DZIP3,EDC3,EIF4ENIF1,FMR1,FUBP3,FXR1,GIGYF2,GPBP1,HELZ,LARP4B,MSI1,MSI2,NFX1,OTUD4,PABPC1,PABPC4,PATL1,PUM1,PUM2,RBMS1,RBMS2,RC3H1,RC3H2,SAMD4B,SMG1,SMG7,TIAL1,TNRC6A,TNRC6B,TNRC6C,UBAP2,UNK,UPF1,XRN1,YTHDF1,YTHDF2,YTHDF3,ZC3H7A
GO:BP	GO:2000637	positive regulation of miRNA-mediated gene silencing	5.65957e-07	12	5	FMR1,FXR1,PUM1,PUM2,TIAL1
GO:BP	GO:0045727	positive regulation of translation	8.09061e-07	125	9	AGO2,CSDE1,FMR1,FXR1,LARP4B,PABPC1,YTHDF1,YTHDF2,YTHDF3
GO:BP	GO:1901564	organonitrogen compound metabolic process	8.53692e-07	5344	42	AGO2,ATXN2,CELF1,CEP85,CNOT1,CNOT10,CNOT11,CNOT2,CNOT3,CNOT4,CNOT8,CPEB4,CSDE1,DCP1A,DCP1B,DDX6,DZIP3,EIF4ENIF1,FMR1,FXR1,GIGYF2,LARP4B,MSI1,MSI2,NFX1,OTUD4,PABPC1,PABPC4,PATL1,PUM1,RC3H1,RC3H2,SAMD4B,SMG1,TNRC6A,TNRC6B,TNRC6C,UNK,UPF1,YTHDF1,YTHDF2,YTHDF3
GO:BP	GO:0060148	positive regulation of post-transcriptional gene silencing	9.17188e-07	13	5	FMR1,FXR1,PUM1,PUM2,TIAL1
GO:BP	GO:1900370	positive regulation of post-transcriptional gene silencing by RNA	9.17188e-07	13	5	FMR1,FXR1,PUM1,PUM2,TIAL1
GO:BP	GO:0009893	positive regulation of metabolic process	1.98277e-06	3158	32	AGO2,CELF1,CNOT1,CNOT10,CNOT11,CNOT2,CNOT3,CNOT4,CNOT8,CSDE1,DCP1A,DCP1B,EIF4ENIF1,FMR1,FUBP3,FXR1,GIGYF2,LARP4B,OTUD4,PABPC1,PATL1,PUM1,RC3H1,RC3H2,SAMD4B,TNRC6A,TNRC6B,TNRC6C,UPF1,YTHDF1,YTHDF2,YTHDF3
GO:BP	GO:2000765	regulation of cytoplasmic translation	1.99916e-06	32	6	CPEB4,CSDE1,FMR1,PABPC1,UNK,YTHDF2
GO:BP	GO:1900153	positive regulation of nuclear-transcribed mRNA catabolic process, deadenylation-dependent decay	2.12852e-06	15	5	AGO2,CNOT1,PABPC1,TNRC6B,TNRC6C
GO:BP	GO:0110156	methylguanosine-cap decapping	2.12852e-06	15	5	DCP1A,DCP1B,EDC3,EIF4ENIF1,PATL1
GO:BP	GO:0034250	positive regulation of amide metabolic process	3.86529e-06	149	9	AGO2,CSDE1,FMR1,FXR1,LARP4B,PABPC1,YTHDF1,YTHDF2,YTHDF3
GO:BP	GO:0110154	RNA decapping	6.02375e-06	18	5	DCP1A,DCP1B,EDC3,EIF4ENIF1,PATL1
GO:BP	GO:0070925	organelle assembly	3.36002e-05	840	16	ATXN2,ATXN2L,CNOT1,CNOT2,CSDE1,DDX6,EDC3,EIF4ENIF1,FMR1,FXR1,PATL1,RC3H1,UBAP2L,YTHDF1,YTHDF2,YTHDF3
GO:BP	GO:0060964	regulation of miRNA-mediated gene silencing	4.52538e-05	26	5	FMR1,FXR1,PUM1,PUM2,TIAL1
GO:BP	GO:0000290	deadenylation-dependent decapping of nuclear-transcribed mRNA	4.54075e-05	10	4	DCP1A,DCP1B,EIF4ENIF1,PATL1
GO:BP	GO:0060147	regulation of post-transcriptional gene silencing	5.53883e-05	27	5	FMR1,FXR1,PUM1,PUM2,TIAL1
GO:BP	GO:1900368	regulation of post-transcriptional gene silencing by regulatory ncRNA	5.53883e-05	27	5	FMR1,FXR1,PUM1,PUM2,TIAL1
GO:BP	GO:0050794	regulation of cellular process	6.5509e-05	9351	52	AGO2,ATXN2,CELF1,CEP85,CNOT1,CNOT10,CNOT11,CNOT2,CNOT3,CNOT4,CNOT8,CPEB4,CSDE1,DCP1A,DCP1B,DDX6,EDC3,EIF4ENIF1,FMR1,FUBP3,FXR1,GIGYF1,GIGYF2,GPBP1,HELZ,LARP4B,MSI1,MSI2,NFX1,OTUD4,PABPC1,PATL1,PUM1,PUM2,RC3H1,RC3H2,SAMD4B,SMG1,SMG7,TIAL1,TNRC6A,TNRC6B,TNRC6C,UBAP2,UBAP2L,UNK,UPF1,XRN1,YTHDF1,YTHDF2,YTHDF3,ZC3H7A
GO:BP	GO:0060966	regulation of gene silencing by regulatory ncRNA	8.10361e-05	29	5	FMR1,FXR1,PUM1,PUM2,TIAL1
GO:BP	GO:0000184	nuclear-transcribed mRNA catabolic process, nonsense-mediated decay	0.000217946	35	5	PABPC1,RC3H1,SMG1,SMG7,UPF1
GO:BP	GO:0006446	regulation of translational initiation	0.000394885	75	6	AGO2,CSDE1,FMR1,YTHDF1,YTHDF2,YTHDF3
GO:BP	GO:0050789	regulation of biological process	0.000919181	9917	52	AGO2,ATXN2,CELF1,CEP85,CNOT1,CNOT10,CNOT11,CNOT2,CNOT3,CNOT4,CNOT8,CPEB4,CSDE1,DCP1A,DCP1B,DDX6,EDC3,EIF4ENIF1,FMR1,FUBP3,FXR1,GIGYF1,GIGYF2,GPBP1,HELZ,LARP4B,MSI1,MSI2,NFX1,OTUD4,PABPC1,PATL1,PUM1,PUM2,RC3H1,RC3H2,SAMD4B,SMG1,SMG7,TIAL1,TNRC6A,TNRC6B,TNRC6C,UBAP2,UBAP2L,UNK,UPF1,XRN1,YTHDF1,YTHDF2,YTHDF3,ZC3H7A
GO:BP	GO:0065007	biological regulation	0.000938694	10337	53	AGO2,ATXN2,CELF1,CEP85,CNOT1,CNOT10,CNOT11,CNOT2,CNOT3,CNOT4,CNOT8,CPEB4,CSDE1,DCP1A,DCP1B,DDX6,EDC3,EIF4ENIF1,FMR1,FUBP3,FXR1,GIGYF1,GIGYF2,GPBP1,HELZ,LARP4B,MSI1,MSI2,NFX1,OTUD4,PABPC1,PABPC4,PATL1,PUM1,PUM2,RC3H1,RC3H2,SAMD4B,SMG1,SMG7,TIAL1,TNRC6A,TNRC6B,TNRC6C,UBAP2,UBAP2L,UNK,UPF1,XRN1,YTHDF1,YTHDF2,YTHDF3,ZC3H7A
GO:BP	GO:0048522	positive regulation of cellular process	0.000949863	4737	35	AGO2,CELF1,CNOT1,CNOT10,CNOT11,CNOT2,CNOT3,CNOT4,CNOT8,CSDE1,DCP1A,DCP1B,EIF4ENIF1,FMR1,FUBP3,FXR1,GIGYF2,LARP4B,OTUD4,PABPC1,PATL1,PUM1,PUM2,RC3H1,RC3H2,SAMD4B,TIAL1,TNRC6A,TNRC6B,TNRC6C,UBAP2L,UPF1,YTHDF1,YTHDF2,YTHDF3
GO:BP	GO:0031087	deadenylation-independent decapping of nuclear-transcribed mRNA	0.00129116	6	3	DCP1A,DCP1B,EDC3
GO:BP	GO:0031086	nuclear-transcribed mRNA catabolic process, deadenylation-independent decay	0.00225381	7	3	DCP1A,DCP1B,EDC3
GO:BP	GO:0006413	translational initiation	0.00402369	111	6	AGO2,CSDE1,FMR1,YTHDF1,YTHDF2,YTHDF3
GO:BP	GO:2000766	negative regulation of cytoplasmic translation	0.0053818	9	3	CPEB4,FMR1,UNK
GO:BP	GO:1902373	negative regulation of mRNA catabolic process	0.00551629	66	5	CSDE1,EIF4ENIF1,FMR1,LARP4B,PABPC1
GO:BP	GO:1902369	negative regulation of RNA catabolic process	0.0110987	76	5	CSDE1,EIF4ENIF1,FMR1,LARP4B,PABPC1
GO:BP	GO:0048518	positive regulation of biological process	0.0127203	5241	35	AGO2,CELF1,CNOT1,CNOT10,CNOT11,CNOT2,CNOT3,CNOT4,CNOT8,CSDE1,DCP1A,DCP1B,EIF4ENIF1,FMR1,FUBP3,FXR1,GIGYF2,LARP4B,OTUD4,PABPC1,PATL1,PUM1,PUM2,RC3H1,RC3H2,SAMD4B,TIAL1,TNRC6A,TNRC6B,TNRC6C,UBAP2L,UPF1,YTHDF1,YTHDF2,YTHDF3
GO:BP	GO:0035196	miRNA processing	0.0148183	38	4	AGO2,PUM1,PUM2,ZC3H7A
GO:BP	GO:1903312	negative regulation of mRNA metabolic process	0.0181486	84	5	CSDE1,EIF4ENIF1,FMR1,LARP4B,PABPC1
GO:BP	GO:0002181	cytoplasmic translation	0.0246217	152	6	CPEB4,CSDE1,FMR1,PABPC1,UNK,YTHDF2
GO:BP	GO:0006396	RNA processing	0.0377192	818	12	AGO2,CELF1,FMR1,FXR1,PABPC1,PABPC4,PUM1,PUM2,RBMS1,RBMS2,YTHDF2,ZC3H7A

### Sheet: CO_MF
source	term_id	term_name	p_value	term_size	intersection_size	intersection
GO:MF	GO:0003723	RNA binding	1.42962e-45	1500	54	AGO2,ATXN2,ATXN2L,CELF1,CNOT1,CNOT4,CPEB4,CSDE1,DCP1A,DCP1B,DDX6,DZIP3,EDC3,EIF4ENIF1,FAM120A,FMR1,FNDC3B,FUBP3,FXR1,GIGYF2,HELZ,LARP4B,MEX3A,MSI1,MSI2,NFX1,NUFIP2,OTUD4,PABPC1,PABPC4,PATL1,PUM1,PUM2,R3HDM1,R3HDM2,RBMS1,RBMS2,RC3H1,RC3H2,SAMD4B,SMG1,SMG7,TIAL1,TNRC6A,TNRC6B,UBAP2,UBAP2L,UNK,UPF1,XRN1,YTHDF1,YTHDF2,YTHDF3,ZC3H7A
GO:MF	GO:0003729	mRNA binding	2.85686e-32	293	29	AGO2,ATXN2,ATXN2L,CELF1,CPEB4,DCP1A,DCP1B,DDX6,EDC3,EIF4ENIF1,FMR1,FUBP3,FXR1,LARP4B,MSI1,MSI2,PABPC1,PABPC4,PUM1,PUM2,RBMS1,RBMS2,RC3H1,SAMD4B,TIAL1,UNK,YTHDF1,YTHDF2,YTHDF3
GO:MF	GO:0003676	nucleic acid binding	3.15476e-27	3313	54	AGO2,ATXN2,ATXN2L,CELF1,CNOT1,CNOT4,CPEB4,CSDE1,DCP1A,DCP1B,DDX6,DZIP3,EDC3,EIF4ENIF1,FAM120A,FMR1,FNDC3B,FUBP3,FXR1,GIGYF2,HELZ,LARP4B,MEX3A,MSI1,MSI2,NFX1,NUFIP2,OTUD4,PABPC1,PABPC4,PATL1,PUM1,PUM2,R3HDM1,R3HDM2,RBMS1,RBMS2,RC3H1,RC3H2,SAMD4B,SMG1,SMG7,TIAL1,TNRC6A,TNRC6B,UBAP2,UBAP2L,UNK,UPF1,XRN1,YTHDF1,YTHDF2,YTHDF3,ZC3H7A
GO:MF	GO:1901363	heterocyclic compound binding	8.4058e-23	4030	54	AGO2,ATXN2,ATXN2L,CELF1,CNOT1,CNOT4,CPEB4,CSDE1,DCP1A,DCP1B,DDX6,DZIP3,EDC3,EIF4ENIF1,FAM120A,FMR1,FNDC3B,FUBP3,FXR1,GIGYF2,HELZ,LARP4B,MEX3A,MSI1,MSI2,NFX1,NUFIP2,OTUD4,PABPC1,PABPC4,PATL1,PUM1,PUM2,R3HDM1,R3HDM2,RBMS1,RBMS2,RC3H1,RC3H2,SAMD4B,SMG1,SMG7,TIAL1,TNRC6A,TNRC6B,UBAP2,UBAP2L,UNK,UPF1,XRN1,YTHDF1,YTHDF2,YTHDF3,ZC3H7A
GO:MF	GO:0097159	organic cyclic compound binding	2.01963e-22	4099	54	AGO2,ATXN2,ATXN2L,CELF1,CNOT1,CNOT4,CPEB4,CSDE1,DCP1A,DCP1B,DDX6,DZIP3,EDC3,EIF4ENIF1,FAM120A,FMR1,FNDC3B,FUBP3,FXR1,GIGYF2,HELZ,LARP4B,MEX3A,MSI1,MSI2,NFX1,NUFIP2,OTUD4,PABPC1,PABPC4,PATL1,PUM1,PUM2,R3HDM1,R3HDM2,RBMS1,RBMS2,RC3H1,RC3H2,SAMD4B,SMG1,SMG7,TIAL1,TNRC6A,TNRC6B,UBAP2,UBAP2L,UNK,UPF1,XRN1,YTHDF1,YTHDF2,YTHDF3,ZC3H7A
GO:MF	GO:0003730	mRNA 3'-UTR binding	1.8247e-16	97	14	AGO2,CELF1,CPEB4,FMR1,FXR1,LARP4B,PABPC1,PABPC4,PUM1,PUM2,RBMS1,RBMS2,RC3H1,TIAL1
GO:MF	GO:0008266	poly(U) RNA binding	1.18162e-07	24	6	FMR1,PABPC1,PABPC4,PATL1,RBMS1,RBMS2
GO:MF	GO:0003727	single-stranded RNA binding	1.92033e-07	78	8	AGO2,FMR1,FXR1,PABPC1,PABPC4,PATL1,RBMS1,RBMS2
GO:MF	GO:0008187	poly-pyrimidine tract binding	2.57657e-07	27	6	FMR1,PABPC1,PABPC4,PATL1,RBMS1,RBMS2
GO:MF	GO:0035198	miRNA binding	7.77628e-07	32	6	AGO2,FMR1,PUM1,PUM2,RC3H1,ZC3H7A
GO:MF	GO:0070717	poly-purine tract binding	9.47731e-07	33	6	FMR1,PABPC1,PABPC4,PATL1,RBMS1,RBMS2
GO:MF	GO:0061980	regulatory RNA binding	5.85404e-06	44	6	AGO2,FMR1,PUM1,PUM2,RC3H1,ZC3H7A
GO:MF	GO:1990247	N6-methyladenosine-containing RNA binding	2.57902e-05	11	4	FMR1,YTHDF1,YTHDF2,YTHDF3
GO:MF	GO:0035613	RNA stem-loop binding	5.55722e-05	13	4	CSDE1,FMR1,RC3H1,RC3H2
GO:MF	GO:0008143	poly(A) binding	0.00131255	27	4	PABPC1,PABPC4,RBMS1,RBMS2
GO:MF	GO:0045182	translation regulator activity	0.00441369	133	6	AGO2,CELF1,CPEB4,FMR1,FXR1,PABPC1
GO:MF	GO:0016896	RNA exonuclease activity, producing 5'-phosphomonoesters	0.00535628	38	4	CNOT1,CNOT2,CNOT8,XRN1
GO:MF	GO:0004535	poly(A)-specific ribonuclease activity	0.00635486	13	3	CNOT1,CNOT2,CNOT8
GO:MF	GO:0004532	RNA exonuclease activity	0.00659527	40	4	CNOT1,CNOT2,CNOT8,XRN1
GO:MF	GO:0033592	RNA strand annealing activity	0.0192258	3	2	FMR1,FXR1
GO:MF	GO:0016796	exonuclease activity, active with either ribo- or deoxyribonucleic acids and producing 5'-phosphomonoesters	0.0253676	56	4	CNOT1,CNOT2,CNOT8,XRN1
GO:MF	GO:0004540	RNA nuclease activity	0.0308227	115	5	AGO2,CNOT1,CNOT2,CNOT8,XRN1
